# NODAL/TGFβ signalling mediates the self-sustained stemness induced by *PIK3CA*^*H1047R*^ homozygosity in pluripotent stem cells

**DOI:** 10.1101/753830

**Authors:** Ralitsa R. Madsen, James Longden, Rachel G. Knox, Xavier Robin, Franziska Völlmy, Kenneth G. Macleod, Larissa S. Moniz, Neil O. Carragher, Rune Linding, Bart Vanhaesebroeck, Robert K. Semple

## Abstract

Activating *PIK3CA* mutations are known “drivers” of human cancer and developmental overgrowth syndromes. We recently demonstrated that the “hotspot” *PIK3CA*^*H1047R*^ variant exerts unexpected allele dose-dependent effects on stemness in human pluripotent stem cells (hPSCs). In the present study, we combine high-depth transcriptomics, total proteomics and reverse-phase protein arrays to reveal potentially disease-related alterations in heterozygous cells, and to assess the contribution of activated TGFβ signalling to the stemness phenotype of *PIK3CA*^*H1047R*^ homozygous cells. We demonstrate signalling rewiring as a function of oncogenic PI3K signalling dose, and provide experimental evidence that self-sustained stemness is causally related to enhanced autocrine NODAL/TGFβ signalling. A significant transcriptomic signature of TGFβ pathway activation in *PIK3CA*^*H1047R*^ heterozygous was observed but was modest and was not associated with the stemness phenotype seen in homozygous mutants. Notably, the stemness gene expression in *PIK3CA*^*H1047R*^ homozygous iPSCs was reversed by pharmacological inhibition of TGFβ signalling, but not by pharmacological PI3Kα pathway inhibition. Altogether, this provides the first in-depth analysis of PI3K signalling in human pluripotent stem cells and directly links dose-dependent PI3K activation to developmental NODAL/TGFβ signalling.
