## Supplementary material for "NODAL/TGFβ signalling mediates the self-sustained stemness induced by *PIK3CA*^*H1047R*^ homozygosity in pluripotent stem cells": Dataset S1

	log2FC(HETvsWT)	t.HETvsWT	p.value.adj.HETvsWT	ENSG	HGNC	wiki_description
1	0.457584375	3.16324486	0.019134561	ENSG00000001630	CYP51A1	cytochrome P450 family 51 subfamily A member 1
2	1.162291769	4.516814668	0.001551848	ENSG00000002726	AOC1	amine oxidase, copper containing 1
3	1.237398735	5.456224467	0.000282026	ENSG00000003436	TFPI	tissue factor pathway inhibitor
4	-2.460081559	-9.36324205	6.70E-07	ENSG00000004776	HSPB6	heat shock protein family B (small) member 6
5	0.689512689	3.450200677	0.011350206	ENSG00000006128	TAC1	tachykinin precursor 1
6	0.749829749	3.912775502	0.004781818	ENSG00000006210	CX3CL1	C-X3-C motif chemokine ligand 1
7	0.505486586	2.943089742	0.028562089	ENSG00000006555	TTC22	tetratricopeptide repeat domain 22
8	1.017647915	3.660713519	0.007673166	ENSG00000007038	PRSS21	serine protease 21
9	0.935337245	2.84981413	0.033666299	ENSG00000009694	TENM1	teneurin transmembrane protein 1
10	0.576077231	2.66722047	0.046311072	ENSG00000012223	LTF	lactotransferrin
11	-0.541645949	-4.231155709	0.002648204	ENSG00000020181	ADGRA2	adhesion G protein-coupled receptor A2
12	0.564823592	3.416244979	0.012071193	ENSG00000020577	SAMD4A	sterile alpha motif domain containing 4A
13	0.50472789	5.830017746	0.000146464	ENSG00000026025	VIM	vimentin
14	0.446863667	3.257971527	0.016120455	ENSG00000035664	DAPK2	death associated protein kinase 2
15	-2.41085464	-4.797245324	0.000924005	ENSG00000041515	MYO16	myosin XVI
16	-0.523974672	-3.29549073	0.015050282	ENSG00000042062	RIPOR3	RIPOR family member 3
17	-0.762856471	-3.226712744	0.017069284	ENSG00000048540	LMO3	LIM domain only 3
18	0.665664672	3.764014249	0.006317008	ENSG00000049130	KITLG	KIT ligand
19	1.190715167	4.494292058	0.001620426	ENSG00000057149	SERPINB3	serpin family B member 3
20	0.521435181	4.593036818	0.001348151	ENSG00000060718	COL11A1	collagen type XI alpha 1 chain
21	0.508528016	3.025998603	0.024603092	ENSG00000064042	LIMCH1	LIM and calponin homology domains 1
22	0.478456107	2.900264941	0.030775209	ENSG00000064692	SNCAIP	synuclein alpha interacting protein
23	-0.457264705	-3.250793865	0.016341062	ENSG00000066382	MPPED2	metallophosphoesterase domain containing 2
24	0.440697793	5.544587792	0.000241067	ENSG00000066629	EML1	EMAP like 1
25	0.447239392	5.325932443	0.000355474	ENSG00000068078	FGFR3	fibroblast growth factor receptor 3
26	0.570689747	3.617500344	0.008315543	ENSG00000069696	DRD4	dopamine receptor D4
27	0.447044788	2.994774404	0.026035408	ENSG00000069869	NEDD4	neural precursor cell expressed, developmentally down-regulated 4, E3 ubiquitin protein ligase
28	0.495378407	3.582775065	0.00886689	ENSG00000070182	SPTB	spectrin beta, erythrocytic
29	0.612518355	6.652602262	3.67E-05	ENSG00000071282	LMCD1	LIM and cysteine rich domains 1
30	0.511179003	5.28139395	0.000385612	ENSG00000072163	LIMS2	LIM zinc finger domain containing 2
31	-0.475880861	-3.134131299	0.020190976	ENSG00000075945	KIFAP3	kinesin associated protein 3
32	0.459509828	2.962002198	0.027598474	ENSG00000076356	PLXNA2	plexin A2
33	0.382941939	3.700882861	0.007117643	ENSG00000077274	CAPN6	calpain 6
34	0.658634955	3.411530422	0.01217412	ENSG00000078401	EDN1	endothelin 1
35	0.410089722	2.981307988	0.026661732	ENSG00000081052	COL4A4	collagen type IV alpha 4 chain
36	0.492368831	3.194142361	0.01810581	ENSG00000081479	LRP2	LDL receptor related protein 2
37	0.914081441	3.081725341	0.022202978	ENSG00000081818	PCDHB4	protocadherin beta 4
38	0.907235475	3.18863251	0.018286689	ENSG00000082556	OPRK1	opioid receptor kappa 1
39	0.396565822	3.784975579	0.006077255	ENSG00000087085	ACHE	acetylcholinesterase (Cartwright blood group)
40	-0.813823078	-3.133400633	0.020218882	ENSG00000089558	KCNH4	potassium voltage-gated channel subfamily H member 4
41	-0.464003235	-3.729847229	0.00673723	ENSG00000090776	EFNB1	ephrin B1
42	0.380887215	2.63101089	0.049240949	ENSG00000092345	DAZL	deleted in azoospermia like
43	0.402893867	4.091688743	0.003434456	ENSG00000092758	COL9A3	collagen type IX alpha 3 chain
44	2.536917912	4.216513079	0.002722655	ENSG00000095627	TDRD1	tudor domain containing 1
45	0.615053396	5.091745187	0.000541023	ENSG00000099250	NRP1	neuropilin 1
46	0.457669682	3.359301387	0.013394657	ENSG00000099860	GADD45B	growth arrest and DNA damage inducible beta
47	0.487270943	4.134679251	0.003169713	ENSG00000100146	SOX10	SRY-box 10
48	0.696512774	2.688305855	0.044690766	ENSG00000100311	PDGFB	platelet derived growth factor subunit B
49	1.507125303	3.001253839	0.025741454	ENSG00000100721		T cell leukemia/lymphoma 1A
50	0.394624509	4.218722602	0.00271137	ENSG00000101255	TRIB3	tribbles pseudokinase 3
51	-0.395953903	-2.906815603	0.030462993	ENSG00000101638	ST8SIA5	ST8 alpha-N-acetyl-neuraminide alpha-2,8-sialyltransferase 5
52	0.446556358	2.696693105	0.044035453	ENSG00000102109	PCSK1N	proprotein convertase subtilisin/kexin type 1 inhibitor
53	-0.946768867	-4.025134206	0.003877789	ENSG00000102195	GPR50	G protein-coupled receptor 50
54	0.802956139	3.64516315	0.007896851	ENSG00000102871	TRADD	TNFRSF1A associated via death domain
55	0.67073406	4.905035	0.000759379	ENSG00000103089	FA2H	fatty acid 2-hydroxylase
56	0.620017118	6.86430361	2.59E-05	ENSG00000103257	SLC7A5	solute carrier family 7 member 5
57	-0.746185781	-3.881029361	0.005070545	ENSG00000105122	RASAL3	RAS protein activator like 3
58	0.672486994	4.436004733	0.001804868	ENSG00000105219	CNTD2	cyclin N-terminal domain containing 2
59	0.859202382	2.794135089	0.037144489	ENSG00000105550	FGF21	fibroblast growth factor 21
60	0.681670697	3.74953782	0.006490742	ENSG00000105855	ITGB8	integrin subunit beta 8
61	0.413490826	2.774726805	0.038468092	ENSG00000105974	CAV1	caveolin 1
62	1.10029094	5.841829094	0.000143369	ENSG00000106366	SERPINE1	serpin family E member 1
63	1.162421381	2.915479103	0.029998991	ENSG00000107147	KCNT1	potassium sodium-activated channel subfamily T member 1
64	-0.56345166	-2.754646834	0.039818654	ENSG00000107242	PIP5K1B	phosphatidylinositol-4-phosphate 5-kinase type 1 beta
65	0.388563593	4.836837782	0.000860021	ENSG00000107798	LIPA	lipase A, lysosomal acid type
66	-0.753880949	-3.90380182	0.004860899	ENSG00000108384	RAD51C	RAD51 paralog C
67	0.424146259	3.764386108	0.006312876	ENSG00000108821	COL1A1	collagen type I alpha 1 chain
68	0.753322961	2.646681078	0.047957955	ENSG00000109625	CPZ	carboxypeptidase Z
69	-0.809904189	-7.333298211	1.22E-05	ENSG00000111331	OAS3	2'-5'-oligoadenylate synthetase 3
70	0.995369215	4.210529445	0.00275125	ENSG00000111799	COL12A1	collagen type XII alpha 1 chain
71	0.695073916	2.678521084	0.045430496	ENSG00000113209	PCDHB5	protocadherin beta 5
72	0.499496547	4.014630165	0.003952319	ENSG00000113739	STC2	stanniocalcin 2
73	0.60387636	3.737999196	0.006633531	ENSG00000114019	AMOTL2	angiomotin like 2
74	0.713337526	2.781703137	0.037994802	ENSG00000114638	UPK1B	uroplakin 1B
75	0.426165805	4.939411022	0.000712908	ENSG00000114854	TNNC1	troponin C1, slow skeletal and cardiac type
76	0.403410205	3.204323484	0.017770094	ENSG00000115461	IGFBP5	insulin like growth factor binding protein 5
77	0.651919037	2.875692181	0.0321557	ENSG00000115507	OTX1	orthodenticle homeobox 1
78	0.485596925	3.399711434	0.012447008	ENSG00000116117	PARD3B	par-3 family cell polarity regulator beta
79	-0.624754362	-4.864857092	0.000817349	ENSG00000117115	PADI2	peptidyl arginine deiminase 2
80	0.628615246	4.604114783	0.0013208	ENSG00000117525	F3	coagulation factor III, tissue factor
81	1.208588019	3.415150846	0.012096512	ENSG00000118004	COLEC11	collectin subfamily member 11
82	0.479463284	3.691289961	0.007247373	ENSG00000118194	TNNT2	troponin T2, cardiac type
83	0.544606766	4.158831903	0.003028708	ENSG00000118263	KLF7	Kruppel like factor 7
84	0.45613479	3.828222479	0.005596582	ENSG00000118985	ELL2	elongation factor for RNA polymerase II 2
85	-1.30844526	-4.138488053	0.003147225	ENSG00000119227	PIGZ	phosphatidylinositol glycan anchor biosynthesis class Z
86	1.134874939	4.061637614	0.003633018	ENSG00000120054	CPN1	carboxypeptidase N subunit 1
87	-2.907517544	-5.870237569	0.000136549	ENSG00000120094	HOXB1	homeobox B1
88	0.757677415	4.365890177	0.002055386	ENSG00000120156	TEK	TEK receptor tyrosine kinase
89	0.962638403	7.10197318	1.76E-05	ENSG00000120738	EGR1	early growth response 1
90	0.396092867	4.65605052	0.001199337	ENSG00000121440	PDZRN3	PDZ domain containing ring finger 3
91	1.153798268	4.951701122	0.000697228	ENSG00000121691	CAT	catalase
92	0.462025402	3.094363902	0.021710156	ENSG00000122481	RWDD3	RWD domain containing 3
93	1.263594531	3.450993599	0.011335195	ENSG00000122641	INHBA	inhibin subunit beta A
94	-0.497447848	-2.673142558	0.045839009	ENSG00000122756	CNTFR	ciliary neurotrophic factor receptor
95	0.964897301	4.36585041	0.002055386	ENSG00000122877	EGR2	early growth response 2
96	-0.636714749	-2.836711715	0.034441923	ENSG00000123095	BHLHE41	basic helix-loop-helix family member e41
97	0.419741125	3.781990926	0.006111428	ENSG00000123243	ITIH5	inter-alpha-trypsin inhibitor heavy chain family member 5
98	1.193042028	3.947199451	0.004482129	ENSG00000123689	G0S2	G0/G1 switch 2
99	0.487119145	3.097270829	0.021594001	ENSG00000124019	FAM124B	family with sequence similarity 124 member B
100	0.483583174	2.872566252	0.032341279	ENSG00000124092	CTCFL	CCCTC-binding factor like
101	-0.666550115	-3.847060501	0.005407288	ENSG00000124343	XG	Xg glycoprotein (Xg blood group)
102	-0.416066562	-4.552779518	0.001452748	ENSG00000124493	GRM4	glutamate metabotropic receptor 4
103	0.506850702	3.004855728	0.02557982	ENSG00000125285	SOX21	SRY-box 21
104	0.557598062	3.339795179	0.013884637	ENSG00000125462	C1orf61	chromosome 1 open reading frame 61
105	0.402671855	2.983142019	0.026575817	ENSG00000125845	BMP2	bone morphogenetic protein 2
106	1.240650429	2.910278231	0.030288656	ENSG00000125872	LRRN4	leucine rich repeat neuronal 4
107	0.446586307	4.324162945	0.002225608	ENSG00000125968	ID1	inhibitor of DNA binding 1, HLH protein
108	0.437025157	3.189738278	0.018250218	ENSG00000126218	F10	coagulation factor X
109	0.385133833	4.388376753	0.001971277	ENSG00000126803	HSPA2	heat shock protein family A (Hsp70) member 2
110	0.407301453	3.301998689	0.014885586	ENSG00000127241	MASP1	mannan binding lectin serine peptidase 1
111	0.475653108	3.582385158	0.008871813	ENSG00000128165	ADM2	adrenomedullin 2
112	-1.187824286	-3.073303436	0.022550151	ENSG00000128253	RFPL2	ret finger protein like 2
113	-0.575450824	-2.93331035	0.029057395	ENSG00000128285	MCHR1	melanin concentrating hormone receptor 1
114	0.38456388	3.130817567	0.020314774	ENSG00000128591	FLNC	filamin C
115	0.503346424	3.118259129	0.020786482	ENSG00000128610	FEZF1	FEZ family zinc finger 1
116	0.712813791	3.969687997	0.004300408	ENSG00000128965	CHAC1	ChaC glutathione specific gamma-glutamylcyclotransferase 1
117	0.408478002	3.990387264	0.004135891	ENSG00000129194	SOX15	SRY-box 15
118	0.420128791	3.417372323	0.012046733	ENSG00000129474	AJUBA	ajuba LIM protein
119	0.621144617	3.616067978	0.00833492	ENSG00000129538	RNASE1	ribonuclease A family member 1, pancreatic
120	0.436158372	2.867161238	0.032649441	ENSG00000131188	PRR7	proline rich 7, synaptic
121	0.398079143	3.04586277	0.023726137	ENSG00000131203	IDO1	indoleamine 2,3-dioxygenase 1
122	-0.750172467	-2.727846209	0.041692881	ENSG00000132010	ZNF20	zinc finger protein 20
123	-0.380581417	-2.754181075	0.039846554	ENSG00000132164	SLC6A11	solute carrier family 6 member 11
124	0.711939972	4.126884937	0.003218373	ENSG00000132274	TRIM22	tripartite motif containing 22
125	0.429902044	2.859314497	0.033112232	ENSG00000132329	RAMP1	receptor activity modifying protein 1
126	-0.491156493	-2.647478882	0.047893765	ENSG00000132522	GPS2	G protein pathway suppressor 2
127	0.534512645	3.150572185	0.019583628	ENSG00000133392	MYH11	myosin heavy chain 11
128	0.655269363	4.483669873	0.001653933	ENSG00000133488	SEC14L4	SEC14 like lipid binding 4
129	1.011809594	4.534351837	0.001502659	ENSG00000133710	SPINK5	serine peptidase inhibitor, Kazal type 5
130	-0.567114338	-3.882935777	0.005051595	ENSG00000134256	CD101	CD101 molecule
131	0.748974268	2.812349959	0.035953833	ENSG00000135046	ANXA1	annexin A1
132	0.783479254	3.133299944	0.020221982	ENSG00000135338	LCA5	LCA5, lebercilin
133	0.666309116	3.674872883	0.007472954	ENSG00000135454	B4GALNT1	beta-1,4-N-acetyl-galactosaminyltransferase 1
134	1.171658123	4.788641776	0.000938834	ENSG00000135549	PKIB	cAMP-dependent protein kinase inhibitor beta
135	0.924342195	3.437011792	0.011622574	ENSG00000135625	EGR4	early growth response 4
136	0.386882261	2.833567895	0.034624019	ENSG00000136010	ALDH1L2	aldehyde dehydrogenase 1 family member L2
137	-0.487246969	-3.001724431	0.025723384	ENSG00000136149	RPL13AP25
138	0.449295087	4.856273932	0.00083008	ENSG00000136153	LMO7	LIM domain 7
139	-0.891786006	-5.573067895	0.000229403	ENSG00000136160	EDNRB	endothelin receptor type B
140	-5.977404654	-5.175675737	0.000465651	ENSG00000136305	CIDEB	cell death inducing DFFA like effector b
141	0.90795208	3.828688564	0.005591775	ENSG00000136541	ERMN	ermin
142	0.738376159	2.680676822	0.045263296	ENSG00000137203	TFAP2A	transcription factor AP-2 alpha
143	-0.395769957	-2.630672469	0.049272958	ENSG00000137266	SLC22A23	solute carrier family 22 member 23
144	0.743106853	5.085530582	0.000546913	ENSG00000137672	TRPC6	transient receptor potential cation channel subfamily C member 6
145	0.988678999	3.814063177	0.005749373	ENSG00000137801	THBS1	thrombospondin 1
146	0.390743427	3.673131634	0.007494356	ENSG00000137872	SEMA6D	semaphorin 6D
147	1.936101825	5.206257499	0.000440135	ENSG00000138135	CH25H	cholesterol 25-hydroxylase
148	0.49199094	2.708404945	0.043142581	ENSG00000138161	CUZD1	CUB and zona pellucida like domains 1
149	0.6424207	5.053369114	0.000579398	ENSG00000138650	PCDH10	protocadherin 10
150	0.788135412	9.23653671	7.93E-07	ENSG00000139219	COL2A1	collagen type II alpha 1 chain
151	0.73419034	3.684856336	0.007332302	ENSG00000139269	INHBE	inhibin subunit beta E
152	-0.539316242	-4.90650335	0.000757278	ENSG00000139364	TMEM132B	transmembrane protein 132B
153	0.431952482	2.853266813	0.03345971	ENSG00000139926	FRMD6	FERM domain containing 6
154	0.413333244	4.899674527	0.000766929	ENSG00000139971	ARMH4	armadillo-like helical domain containing 4
155	0.654975713	4.338814641	0.002163777	ENSG00000140044	JDP2	Jun dimerization protein 2
156	0.380613267	3.598276918	0.008617164	ENSG00000141582	CBX4	chromobox 4
157	0.570534018	3.637588247	0.008006516	ENSG00000142871	CCN1	cellular communication network factor 1
158	0.771429607	3.560879701	0.009229559	ENSG00000143001	TMEM61	transmembrane protein 61
159	0.702759782	5.003451353	0.000635039	ENSG00000143248	RGS5	regulator of G protein signaling 5
160	-0.480464591	-4.476616374	0.001675763	ENSG00000143387	CTSK	cathepsin K
161	0.645043487	3.417145055	0.012050999	ENSG00000143632	ACTA1	actin, alpha 1, skeletal muscle
162	0.431043571	3.201456659	0.017859469	ENSG00000144802	NFKBIZ	NFKB inhibitor zeta
163	0.67105163	2.900091323	0.030780148	ENSG00000145248	SLC10A4	solute carrier family 10 member 4
164	-1.629642647	-3.441966581	0.011518424	ENSG00000145321	GC	GC, vitamin D binding protein
165	0.578726531	2.804756616	0.036435151	ENSG00000145743	FBXL17	F-box and leucine rich repeat protein 17
166	1.177787308	5.296579202	0.000375106	ENSG00000145824	CXCL14	C-X-C motif chemokine ligand 14
167	0.417018129	2.863215312	0.032881605	ENSG00000145861	C1QTNF2	C1q and TNF related 2
168	-4.217391551	-3.386555327	0.012742853	ENSG00000145908	ZNF300	zinc finger protein 300
169	1.065195077	3.264154087	0.015931793	ENSG00000145934	TENM2	teneurin transmembrane protein 2
170	0.717484374	3.554065308	0.009348067	ENSG00000146038	DCDC2	doublecortin domain containing 2
171	-0.43300282	-2.713187256	0.042776149	ENSG00000146677
172	0.395273503	4.256516136	0.002525977	ENSG00000147202	DIAPH2	diaphanous related formin 2
173	0.744189362	3.637598841	0.008006516	ENSG00000147381	MAGEA4	MAGE family member A4
174	0.381749809	2.908715183	0.030361712	ENSG00000147852	VLDLR	very low density lipoprotein receptor
175	-0.741043492	-2.758130201	0.039583371	ENSG00000148655	LRMDA	leucine rich melanocyte differentiation associated
176	0.421142295	2.781391862	0.038013303	ENSG00000149591	TAGLN	transgelin
177	0.471639956	2.858019927	0.033187793	ENSG00000149596	JPH2	junctophilin 2
178	0.447502314	4.315768213	0.002258997	ENSG00000151012	SLC7A11	solute carrier family 7 member 11
179	0.609110747	3.084259429	0.02209773	ENSG00000151632	AKR1C2	aldo-keto reductase family 1 member C2
180	0.647758261	2.799961429	0.036732865	ENSG00000152078	TMEM56	transmembrane protein 56
181	-0.416786504	-3.815497953	0.005734208	ENSG00000152092	ASTN1	astrotactin 1
182	0.738968418	2.810771339	0.036045178	ENSG00000152214	RIT2	Ras like without CAAX 2
183	0.460176328	4.576783808	0.001389036	ENSG00000152818	UTRN	utrophin
184	0.406220771	2.956508779	0.0278784	ENSG00000153823	PID1	phosphotyrosine interaction domain containing 1
185	0.389859952	3.390710682	0.012653808	ENSG00000153896	ZNF599	zinc finger protein 599
186	0.482516852	4.193010122	0.002841596	ENSG00000154553	PDLIM3	PDZ and LIM domain 3
187	0.45566597	4.287816172	0.002378066	ENSG00000154734	ADAMTS1	ADAM metallopeptidase with thrombospondin type 1 motif 1
188	-0.460690021	-2.75372601	0.039876082	ENSG00000156049	GNA14	G protein subunit alpha 14
189	0.388391869	2.689054574	0.044628214	ENSG00000156113	KCNMA1	potassium calcium-activated channel subfamily M alpha 1
190	0.380788874	4.73741243	0.001032246	ENSG00000156925	ZIC3	Zic family member 3
191	-0.379309613	-4.152642134	0.003063037	ENSG00000156966	B3GNT7	UDP-GlcNAc:betaGal beta-1,3-N-acetylglucosaminyltransferase 7
192	0.451596308	3.463451234	0.011077457	ENSG00000157303	SUSD3	sushi domain containing 3
193	0.495679546	3.220469053	0.017263619	ENSG00000157542	KCNJ6	potassium voltage-gated channel subfamily J member 6
194	-0.628657077	-2.886667804	0.031523924	ENSG00000157653	C9orf43	chromosome 9 open reading frame 43
195	0.449123991	2.633811404	0.048989098	ENSG00000158055	GRHL3	grainyhead like transcription factor 3
196	0.411325296	2.907481697	0.030426049	ENSG00000158270	COLEC12	collectin subfamily member 12
197	0.425049113	3.865368649	0.005224002	ENSG00000158859	ADAMTS4	ADAM metallopeptidase with thrombospondin type 1 motif 4
198	0.48320809	6.212139899	7.63E-05	ENSG00000159251	ACTC1	actin, alpha, cardiac muscle 1
199	1.319526309	3.54743025	0.009466886	ENSG00000159556	ISL2	ISL LIM homeobox 2
200	-0.467457805	-2.749477629	0.04016284	ENSG00000160117	ANKLE1	ankyrin repeat and LEM domain containing 1
201	0.872294086	2.993992622	0.026069447	ENSG00000160886	LY6K	lymphocyte antigen 6 family member K
202	-0.406886211	-3.104320224	0.021321615	ENSG00000162004	CCDC78	coiled-coil domain containing 78
203	-0.397212462	-3.668076709	0.007567713	ENSG00000162188	GNG3	G protein subunit gamma 3
204	-0.394938997	-6.058390114	9.87E-05	ENSG00000162433	AK4	adenylate kinase 4
205	0.709337722	2.93623679	0.0289164	ENSG00000162733	DDR2	discoidin domain receptor tyrosine kinase 2
206	0.408444105	2.946921353	0.028358718	ENSG00000162772	ATF3	activating transcription factor 3
207	-0.809239753	-2.897859022	0.030897462	ENSG00000162825	NBPF20	NBPF member 20
208	0.485054677	3.043540718	0.023820746	ENSG00000162873	KLHDC8A	kelch domain containing 8A
209	0.424875347	4.60432344	0.001320343	ENSG00000163251	FZD5	frizzled class receptor 5
210	0.467918309	4.164253384	0.002998088	ENSG00000163435	ELF3	E74 like ETS transcription factor 3
211	0.58927275	6.489565272	4.78E-05	ENSG00000163545	NUAK2	NUAK family kinase 2
212	-0.409335431	-2.729335776	0.041598406	ENSG00000163644	PPM1K	protein phosphatase, Mg2+/Mn2+ dependent 1K
213	0.565699028	4.493447956	0.001623205	ENSG00000163673	DCLK3	doublecortin like kinase 3
214	0.427338734	3.204019785	0.017778286	ENSG00000163909	HEYL	hes related family bHLH transcription factor with YRPW motif-like
215	0.696415395	3.263813355	0.015942471	ENSG00000164023	SGMS2	sphingomyelin synthase 2
216	1.171886755	3.311908798	0.01461877	ENSG00000164161	HHIP	hedgehog interacting protein
217	-5.477654872	-8.738610639	1.57E-06	ENSG00000164241	C5orf63	chromosome 5 open reading frame 63
218	0.420920562	3.132913153	0.020237523	ENSG00000164265	SCGB3A2	secretoglobin family 3A member 2
219	-1.339674759	-5.245054544	0.00041107	ENSG00000164418	GRIK2	glutamate ionotropic receptor kainate type subunit 2
220	1.092909744	3.192357622	0.018166208	ENSG00000164619	BMPER	BMP binding endothelial regulator
221	-0.732778104	-3.425468865	0.011868341	ENSG00000164627	KIF6	kinesin family member 6
222	0.427481948	3.420370552	0.011981129	ENSG00000165072	MAMDC2	MAM domain containing 2
223	1.106761936	5.737610135	0.000171714	ENSG00000165091	TMC1	transmembrane channel like 1
224	3.35006323	6.220453371	7.52E-05	ENSG00000165118	C9orf64	chromosome 9 open reading frame 64
225	0.434192301	2.827842449	0.034975257	ENSG00000165272	AQP3	aquaporin 3 (Gill blood group)
226	0.573936191	2.678731566	0.045413805	ENSG00000166126	AMN	amnion associated transmembrane protein
227	0.561885949	4.552283173	0.001453568	ENSG00000166743	ACSM1	acyl-CoA synthetase medium chain family member 1
228	3.984050969	4.004082043	0.004031084	ENSG00000166770	ZNF667-AS1
229	0.383535624	3.851448525	0.005362043	ENSG00000167535	CACNB3	calcium voltage-gated channel auxiliary subunit beta 3
230	-2.915810491	-4.524025594	0.001532515	ENSG00000167555	ZNF528	zinc finger protein 528
231	-1.342207844	-5.391185962	0.00031656	ENSG00000167995	BEST1	bestrophin 1
232	0.444808152	3.669739993	0.007544625	ENSG00000168140	VASN	vasorin
233	0.515211411	2.724755518	0.041925938	ENSG00000168209	DDIT4	DNA damage inducible transcript 4
234	1.131423008	3.121985256	0.020637623	ENSG00000168447	SCNN1B	sodium channel epithelial 1 beta subunit
235	-0.547017782	-2.852171848	0.03352575	ENSG00000168505	GBX2	gastrulation brain homeobox 2
236	0.656716582	2.970167933	0.027192162	ENSG00000169031	COL4A3	collagen type IV alpha 3 chain
237	0.432753563	4.535849701	0.00149857	ENSG00000169174	PCSK9	proprotein convertase subtilisin/kexin type 9
238	-0.398349098	-3.233366029	0.016860055	ENSG00000169499	PLEKHA2	pleckstrin homology domain containing A2
239	1.099689979	2.9963799	0.025966712	ENSG00000169884	WNT10B	Wnt family member 10B
240	-0.496052488	-2.699979369	0.043780284	ENSG00000169900	PYDC1	pyrin domain containing 1
241	1.112819997	3.036261829	0.024144328	ENSG00000169908	TM4SF1	transmembrane 4 L six family member 1
242	0.771068372	4.801910857	0.000916179	ENSG00000170500	LONRF2	LON peptidase N-terminal domain and ring finger 2
243	0.425222416	3.571194809	0.009056492	ENSG00000170542	SERPINB9	serpin family B member 9
244	0.462652569	6.750127932	3.12E-05	ENSG00000170561	IRX2	iroquois homeobox 2
245	0.427801634	3.736388049	0.006652228	ENSG00000170955	CAVIN3	caveolae associated protein 3
246	-0.477877854	-4.184102014	0.002888981	ENSG00000171174	RBKS	ribokinase
247	1.092290445	3.947624122	0.004479459	ENSG00000171757	LRRC34	leucine rich repeat containing 34
248	0.612521307	2.695770027	0.044109465	ENSG00000171847	FAM90A1	family with sequence similarity 90 member A1
249	-0.720832019	-4.893067032	0.000776122	ENSG00000171970	ZNF57	zinc finger protein 57
250	0.438501521	2.642395308	0.048307409	ENSG00000172350	ABCG4	ATP binding cassette subfamily G member 4
251	1.064313286	3.494145481	0.010467413	ENSG00000172478	MAB21L4	mab-21 like 4
252	0.540849373	2.798030397	0.036867904	ENSG00000172965	MIR4435-2HG
253	-1.027481473	-3.060315294	0.023093663	ENSG00000173714	WFIKKN2	WAP, follistatin/kazal, immunoglobulin, kunitz and netrin domain containing 2
254	1.212893195	2.772833425	0.038580559	ENSG00000174370	C11orf45	chromosome 11 open reading frame 45
255	-0.492595006	-3.620263608	0.008272064	ENSG00000174428	GTF2IRD2B	GTF2I repeat domain containing 2B
256	0.49886307	3.521749663	0.009936831	ENSG00000174460	ZCCHC12	zinc finger CCHC-type containing 12
257	0.77857961	3.426568124	0.011845023	ENSG00000174576	NPAS4	neuronal PAS domain protein 4
258	0.749064243	2.933791568	0.029034535	ENSG00000174749	FAM241A	family with sequence similarity 241 member A
259	-0.57960673	-2.74715835	0.040326387	ENSG00000175318	GRAMD2A	GRAM domain containing 2A
260	0.50246055	5.325787943	0.000355537	ENSG00000175445	LPL	lipoprotein lipase
261	-0.855542051	-12.33813345	2.03E-08	ENSG00000175701	MTLN	mitoregulin
262	0.43884009	2.652616118	0.047493545	ENSG00000176076	KCNE5	potassium voltage-gated channel subfamily E regulatory subunit 5
263	0.418606817	2.801669642	0.036633704	ENSG00000176654	NANOGP1
264	-0.572148269	-3.030706565	0.024391159	ENSG00000176681	LRRC37A	leucine rich repeat containing 37A
265	0.439693523	3.578828494	0.008930193	ENSG00000176912	TYMSOS	TYMS opposite strand
266	0.422036849	4.809140205	0.00090434	ENSG00000177469	CAVIN1	caveolae associated protein 1
267	0.508159184	2.986832349	0.026395978	ENSG00000177606	JUN	Jun proto-oncogene, AP-1 transcription factor subunit
268	0.775416049	2.977137937	0.026861796	ENSG00000177738
269	0.436749671	3.015218132	0.025089599	ENSG00000177875	CCDC184	coiled-coil domain containing 184
270	0.449282741	2.821418504	0.035380572	ENSG00000178093	TSSK6	testis specific serine kinase 6
271	0.512659106	2.663686117	0.046585749	ENSG00000178187	ZNF454	zinc finger protein 454
272	-0.43364413	-4.729219342	0.001047234	ENSG00000178233	TMEM151B	transmembrane protein 151B
273	2.092147693	5.528234676	0.000248233	ENSG00000179388	EGR3	early growth response 3
274	-0.455994367	-3.764839182	0.006308232	ENSG00000179715	PCED1B	PC-esterase domain containing 1B
275	0.430532922	3.957911904	0.004394104	ENSG00000180353	HCLS1	hematopoietic cell-specific Lyn substrate 1
276	0.388711379	2.795314218	0.037062775	ENSG00000180543	TSPYL5	TSPY like 5
277	-3.235661297	-4.733770836	0.00103844	ENSG00000180787	ZFP3	ZFP3 zinc finger protein
278	0.598687527	2.980392174	0.026706463	ENSG00000180801	ARSJ	arylsulfatase family member J
279	3.078380993	7.460918679	1.00E-05	ENSG00000180938	ZNF572	zinc finger protein 572
280	0.852650471	3.734714154	0.006673938	ENSG00000181408	UTS2R	urotensin 2 receptor
281	0.655097059	4.512245263	0.0015659	ENSG00000181577	C6orf223	chromosome 6 open reading frame 223
282	0.748015797	5.339210437	0.000347022	ENSG00000181649	PHLDA2	pleckstrin homology like domain family A member 2
283	0.702182459	5.260463815	0.000400063	ENSG00000182379	NXPH4	neurexophilin 4
284	-0.736364099	-4.919477235	0.000739743	ENSG00000182912	TSPEAR-AS2
285	-0.414402428	-2.836030798	0.034473832	ENSG00000183067	IGSF5	immunoglobulin superfamily member 5
286	0.870532483	3.095883729	0.021651616	ENSG00000183128	CALHM3	calcium homeostasis modulator 3
287	0.445808989	3.226982273	0.017060473	ENSG00000183722	LHFPL6	LHFPL tetraspan subfamily member 6
288	0.773109637	4.23768307	0.002616257	ENSG00000183770	FOXL2	forkhead box L2
289	0.449128146	3.440593507	0.011550364	ENSG00000184261	KCNK12	potassium two pore domain channel subfamily K member 12
290	-1.309434672	-3.88945989	0.004991378	ENSG00000184986	TMEM121	transmembrane protein 121
291	0.438091483	5.777371087	0.000160414	ENSG00000185133	INPP5J	inositol polyphosphate-5-phosphatase J
292	-0.608221564	-3.39673488	0.012511576	ENSG00000185347	TEDC1	tubulin epsilon and delta complex 1
293	0.779008934	2.863972037	0.032836541	ENSG00000185633	NDUFA4L2	NDUFA4, mitochondrial complex associated like 2
294	-0.4879471	-2.700712477	0.043721566	ENSG00000185641
295	0.509287157	2.813410891	0.03588242	ENSG00000185697	MYBL1	MYB proto-oncogene like 1
296	0.553037412	6.315889122	6.39E-05	ENSG00000185818	NAT8L	N-acetyltransferase 8 like
297	-2.563673491	-2.753414788	0.039895216	ENSG00000186115	CYP4F2	cytochrome P450 family 4 subfamily F member 2
298	0.430080754	5.563340172	0.000233374	ENSG00000186310	NAP1L3	nucleosome assembly protein 1 like 3
299	1.005888674	3.151774738	0.019540473	ENSG00000186439	TRDN	triadin
300	0.4723544	3.837700812	0.005496907	ENSG00000186493	C5orf38	chromosome 5 open reading frame 38
301	0.449708324	2.749344491	0.040168473	ENSG00000186603	HPDL	4-hydroxyphenylpyruvate dioxygenase like
302	0.60909969	2.70166724	0.043649855	ENSG00000186766	FOXI2	forkhead box I2
303	0.462522415	3.367612084	0.013190971	ENSG00000187134	AKR1C1	aldo-keto reductase family 1 member C1
304	0.501645091	2.722294011	0.042104237	ENSG00000187634	SAMD11	sterile alpha motif domain containing 11
305	0.717585595	4.352337589	0.002109617	ENSG00000187957	DNER	delta/notch like EGF repeat containing
306	-0.879851256	-3.282851037	0.015405591	ENSG00000188282	RUFY4	RUN and FYVE domain containing 4
307	0.6512923	2.836325038	0.03446024	ENSG00000188290	HES4	hes family bHLH transcription factor 4
308	0.480964702	2.850475009	0.033621203	ENSG00000188385	JAKMIP3	Janus kinase and microtubule interacting protein 3
309	0.38200168	3.416421753	0.012067404	ENSG00000188573	FBLL1	fibrillarin like 1
310	-0.596700728	-3.253460352	0.016262204	ENSG00000188730	VWC2	von Willebrand factor C domain containing 2
311	-0.409051649	-2.817261829	0.035645745	ENSG00000188770	OPTC	opticin
312	-0.473612802	-3.222385131	0.017200248	ENSG00000188856	RPSAP47
313	0.806639805	5.007277825	0.000630867	ENSG00000196139	AKR1C3	aldo-keto reductase family 1 member C3
314	0.572565909	3.003387478	0.025644318	ENSG00000196159	FAT4	FAT atypical cadherin 4
315	-0.466562359	-2.692298928	0.044384629	ENSG00000196169	KIF19	kinesin family member 19
316	2.748787384	3.252231519	0.01629791	ENSG00000196263	ZNF471	zinc finger protein 471
317	0.399064408	3.529578137	0.009788232	ENSG00000196408	NOXO1	NADPH oxidase organizer 1
318	1.617247155	5.085469063	0.000546913	ENSG00000196867	ZFP28	ZFP28 zinc finger protein
319	0.559790669	2.89567748	0.031017307	ENSG00000196878	LAMB3	laminin subunit beta 3
320	0.54986985	4.51570683	0.001555384	ENSG00000197261	C6orf141	chromosome 6 open reading frame 141
321	0.402579771	3.303550205	0.014841676	ENSG00000197859	ADAMTSL2	ADAMTS like 2
322	0.389589054	2.870811297	0.032437343	ENSG00000198018	ENTPD7	ectonucleoside triphosphate diphosphohydrolase 7
323	4.806464699	4.026240083	0.00387141	ENSG00000198046	ZNF667	zinc finger protein 667
324	1.001408072	3.310878141	0.014646487	ENSG00000198108	CHSY3	chondroitin sulfate synthase 3
325	0.509048061	4.517125122	0.001551417	ENSG00000198680	TUSC1	tumor suppressor candidate 1
326	0.70123195	2.922782937	0.029610077	ENSG00000198729	PPP1R14C	protein phosphatase 1 regulatory inhibitor subunit 14C
327	0.40179595	3.333270381	0.01405746	ENSG00000198732	SMOC1	SPARC related modular calcium binding 1
328	0.955673475	2.914614471	0.030043551	ENSG00000198825	INPP5F	inositol polyphosphate-5-phosphatase F
329	0.459954418	3.451151315	0.011333979	ENSG00000199145	MIR302D
330	0.49087351	3.387174313	0.012730141	ENSG00000203761	MSTO2P
331	-0.842438779	-3.385629563	0.012762309	ENSG00000204334	ERICH2	glutamate rich 2
332	0.724060387	3.264721446	0.015917525	ENSG00000204427	ABHD16A	abhydrolase domain containing 16A
333	1.165646238	3.88446138	0.005038096	ENSG00000205592	MUC19	mucin 19, oligomeric
334	1.122856976	5.066348465	0.000566199	ENSG00000206073	SERPINB4	serpin family B member 4
335	0.918244835	4.043449554	0.003752776	ENSG00000206262	FOXL2NB	FOXL2 neighbor
336	-0.427555963	-2.801702723	0.036633216	ENSG00000212664
337	1.033526604	3.429008081	0.01179646	ENSG00000213231	TCL1B	T cell leukemia/lymphoma 1B
338	0.614947922	2.861688832	0.032975685	ENSG00000213693	SEC14L1P1
339	0.439517768	3.043221769	0.023832629	ENSG00000213906	LTB4R2	leukotriene B4 receptor 2
340	-0.685458502	-2.731246229	0.041472736	ENSG00000213970
341	-0.514281003	-2.904430752	0.030581797	ENSG00000214389	RPS3AP26
342	-0.804763139	-3.23722271	0.016746549	ENSG00000214535	RPS15AP1
343	-0.397964729	-3.461648195	0.011113055	ENSG00000214776
344	0.578216288	3.397915286	0.012486088	ENSG00000215808	LINC01139
345	-0.612789049	-2.815635036	0.035750058	ENSG00000218358	RAET1K
346	-0.892453172	-3.202627985	0.017820189	ENSG00000218537	MIF-AS1
347	-0.410697972	-3.416577503	0.012065003	ENSG00000220749	RPL21P28
348	-0.443596114	-3.282927822	0.015404343	ENSG00000220842	RPL21P16
349	-0.837140279	-2.892359805	0.031194591	ENSG00000221792	MIR1282
350	-4.080266187	-3.555139941	0.009328483	ENSG00000221923	ZNF880	zinc finger protein 880
351	0.474827875	3.216699558	0.017379686	ENSG00000222041	CYTOR
352	-1.208126313	-3.283292712	0.015393956	ENSG00000223529	EEF1A1P8
353	0.549899574	2.728944513	0.041622207	ENSG00000224039	CDYLP1
354	-0.919644522	-3.281218996	0.015452847	ENSG00000224050	NA	NA
355	-0.427760794	-2.665554466	0.046442162	ENSG00000224945
356	1.15267597	3.235729168	0.016787446	ENSG00000225489
357	-1.433903276	-3.015889828	0.025058302	ENSG00000225778	PROSER2-AS1
358	-0.673953249	-3.465229691	0.011041268	ENSG00000225912
359	2.05612947	3.265692833	0.015892541	ENSG00000225953	SATB2-AS1
360	-0.661417795	-2.734900202	0.041212406	ENSG00000225972	MTND1P23
361	0.459267747	5.252377946	0.000405842	ENSG00000227124	ZNF717	zinc finger protein 717
362	-0.741045806	-2.903095283	0.030656061	ENSG00000227376	FTH1P16
363	-0.537512829	-2.807581297	0.03624542	ENSG00000227694	RPL23AP74
364	-1.022279727	-3.586953542	0.0088015	ENSG00000228278	ORM2	orosomucoid 2
365	-0.405495234	-3.193584856	0.018121738	ENSG00000228502	EEF1A1P11
366	-0.758023755	-3.583848811	0.008850102	ENSG00000228709	LINC02575
367	0.420174542	2.903736985	0.030621494	ENSG00000229271
368	0.765540871	8.661140942	1.74E-06	ENSG00000229344	MTCO2P12
369	-0.399696722	-3.687461133	0.007298592	ENSG00000229589	ACVR2B-AS1
370	0.548700571	2.900161924	0.030777454	ENSG00000229921	KIF25-AS1
371	-0.725919376	-3.68961168	0.007267276	ENSG00000230076	RPL10P6
372	0.513547457	2.977262903	0.026859138	ENSG00000230316	FEZF1-AS1
373	1.051437595	2.9010799	0.030740743	ENSG00000230445	LRRC37A6P
374	-0.932044347	-3.37011182	0.013131114	ENSG00000230592	RPSAP8
375	0.786869572	2.654562131	0.04732435	ENSG00000230922
376	-0.643698926	-2.919621445	0.02976761	ENSG00000231007	CDC20P1
377	-0.631035856	-2.713102298	0.042779076	ENSG00000231169	EEF1B2P1
378	-0.495768887	-2.674022058	0.045769818	ENSG00000231414
379	0.872679833	3.414334838	0.012112055	ENSG00000232233	LINC02043
380	-0.794478974	-3.187056694	0.018340616	ENSG00000232341	RPL4P2
381	0.483255253	2.883251949	0.03171621	ENSG00000232434	AJM1	apical junction component 1 homolog
382	-0.462630777	-3.416128723	0.012073399	ENSG00000233328	PFN1P1
383	1.463339788	3.486331314	0.010629884	ENSG00000234273
384	1.356120422	4.545452326	0.001471382	ENSG00000234787	LINC00458
385	-0.459984962	-3.231530583	0.016920331	ENSG00000235776
386	-0.561736882	-3.081695546	0.02220302	ENSG00000235890	TSPEAR-AS1
387	0.550870995	3.203627698	0.017787573	ENSG00000236673
388	-0.443372887	-3.339576239	0.013888402	ENSG00000237506	RPSAP15
389	0.596388903	2.673410467	0.045823286	ENSG00000237512	UNC5B-AS1
390	-2.2011502	-3.119391657	0.0207464	ENSG00000238034
391	0.943918486	4.460611116	0.001724884	ENSG00000238266	LINC00707
392	0.6020857	3.018635435	0.024937464	ENSG00000239883	PARGP1
393	-1.165604122	-4.152658002	0.003063037	ENSG00000240184	PCDHGC3	protocadherin gamma subfamily C, 3
394	2.286417693	3.646932995	0.007870624	ENSG00000240666	MME-AS1
395	0.499353424	3.133556988	0.020214639	ENSG00000240694	PNMA2	PNMA family member 2
396	0.95507763	3.199250699	0.017931063	ENSG00000241549	GUSBP2
397	-1.111671403	-3.289437525	0.015220139	ENSG00000241889
398	-0.654409473	-2.637069551	0.048756873	ENSG00000242262
399	0.452195349	3.267900764	0.015826451	ENSG00000243449	C4orf48	chromosome 4 open reading frame 48
400	0.777919761	2.776359628	0.038355522	ENSG00000243587	NA	NA
401	-1.291767788	-3.910092586	0.004804079	ENSG00000244380
402	0.548583473	3.344177297	0.013771237	ENSG00000245149	RNF139-AS1
403	0.496847604	3.565543396	0.00915309	ENSG00000246582
404	0.483656574	3.037043683	0.024112826	ENSG00000246792
405	0.412205849	4.573723653	0.001396638	ENSG00000248329	APELA	apelin receptor early endogenous ligand
406	1.403315431	2.964697584	0.027466538	ENSG00000248663	LINC00992
407	0.840708842	3.11195438	0.021034177	ENSG00000249406
408	0.69313613	4.257531817	0.002520896	ENSG00000249572
409	0.453909588	3.32074368	0.014382807	ENSG00000249853	HS3ST5	heparan sulfate-glucosamine 3-sulfotransferase 5
410	0.821560251	3.545128109	0.009506932	ENSG00000250131
411	0.767714584	2.729642757	0.041579644	ENSG00000250337	PURPL
412	2.375273827	4.767952762	0.000975314	ENSG00000250508
413	-0.378593185	-3.577271489	0.00895004	ENSG00000250722	SELENOP	selenoprotein P
414	-0.775324107	-3.215197268	0.017430423	ENSG00000251259
415	0.684481956	2.897939765	0.030893969	ENSG00000251359	WWC2-AS2
416	0.584177835	3.320608705	0.014385743	ENSG00000251363	LINC02315
417	0.618078062	2.711980065	0.042860901	ENSG00000253507
418	0.384318136	3.692418359	0.007232891	ENSG00000253846	PCDHGA10	protocadherin gamma subfamily A, 10
419	1.232792379	3.399657732	0.012447598	ENSG00000253873	PCDHGA11	protocadherin gamma subfamily A, 11
420	0.521913965	4.764614415	0.000981326	ENSG00000253958	CLDN23	claudin 23
421	1.170053495	6.163494702	8.28E-05	ENSG00000254339
422	0.464525279	3.01261373	0.025209817	ENSG00000254510
423	-3.933586925	-7.614356814	7.92E-06	ENSG00000254533
424	-0.834703985	-2.954442853	0.027982987	ENSG00000254535	PABPC4L	poly(A) binding protein cytoplasmic 4 like
425	-2.244305364	-4.069128529	0.003583296	ENSG00000255085
426	0.665118071	3.465320543	0.011041268	ENSG00000255150	EID3	EP300 interacting inhibitor of differentiation 3
427	1.422271255	3.363508767	0.013290332	ENSG00000255624
428	-0.777415291	-3.1977021	0.017984834	ENSG00000256356	HSPA8P5
429	0.520747643	3.538989555	0.009612232	ENSG00000257002
430	-1.113928943	-3.249868261	0.016367301	ENSG00000258232
431	2.402480276	2.669754075	0.046111796	ENSG00000258376
432	0.865450645	2.747083033	0.040330529	ENSG00000258568	RHOQP1
433	-1.01411769	-3.747494548	0.006513904	ENSG00000259363
434	-0.529160497	-3.236346588	0.01676805	ENSG00000260418
435	0.475827938	5.661201931	0.000196295	ENSG00000260834
436	-0.406787276	-4.734804445	0.001036803	ENSG00000260903	XKR7	XK related 7
437	0.448915624	2.76980658	0.038783526	ENSG00000261308	FIGNL2	fidgetin like 2
438	1.133317909	3.220117917	0.017274453	ENSG00000261886
439	0.74169957	3.216313951	0.017390759	ENSG00000262601	NA	NA
440	-1.183139218	-2.677372796	0.045514867	ENSG00000263873
441	-0.536828382	-3.100620317	0.021459416	ENSG00000264281
442	-1.060425471	-4.143739723	0.003115425	ENSG00000264577
443	-0.847948584	-3.429469573	0.011787122	ENSG00000265401
444	1.187345853	3.016605228	0.025026106	ENSG00000265933	LINC00668
445	1.614643585	2.672129522	0.045916139	ENSG00000266921
446	-0.394144026	-3.249951648	0.016365429	ENSG00000267106	ZNF561-AS1
447	0.778367478	2.988319542	0.026323442	ENSG00000267169
448	-0.652011729	-3.44421061	0.01147131	ENSG00000267249
449	0.612456979	2.773015569	0.0385699	ENSG00000267272	LINC01140
450	-6.158464377	-5.719979497	0.000177142	ENSG00000268658	LINC00664
451	-0.677253139	-2.948373533	0.028286309	ENSG00000269019	HOMER3-AS1
452	-4.093667035	-3.154488213	0.019448956	ENSG00000269834	ZNF528-AS1
453	-0.785133746	-3.078463857	0.022339387	ENSG00000269910
454	0.53006761	2.732221688	0.041401079	ENSG00000269940
455	-0.818179351	-4.937727079	0.000715204	ENSG00000269968
456	-1.205819349	-3.798253863	0.005925919	ENSG00000269993
457	-0.489474638	-2.728320407	0.041660636	ENSG00000270558
458	0.618467895	2.931002523	0.029171044	ENSG00000270761
459	-0.814537088	-2.795897148	0.03702146	ENSG00000270806	C17orf50	chromosome 17 open reading frame 50
460	0.637670445	3.371909667	0.013089902	ENSG00000271533
461	-0.579585839	-2.691295691	0.044460828	ENSG00000271781
462	1.027605252	7.411300024	1.08E-05	ENSG00000271860
463	-0.996124088	-2.741892245	0.040697814	ENSG00000271941	NA	NA
464	-0.847456711	-2.831035583	0.034779982	ENSG00000272034	SNORD14A
465	0.40590075	3.240060461	0.016659547	ENSG00000272079
466	0.479979119	2.683841141	0.045021358	ENSG00000272447
467	0.74106297	3.611618861	0.008402134	ENSG00000272523	LINC01023
468	-1.163779478	-3.020107767	0.024869704	ENSG00000272540
469	-0.649507147	-2.705611891	0.043352727	ENSG00000273149
470	0.586873552	2.950750546	0.028160263	ENSG00000274897	PANO1	proapoptotic nucleolar protein 1
471	1.434801434	3.379953628	0.012896303	ENSG00000275216
472	0.68609528	2.809053518	0.036165763	ENSG00000275807
473	-0.760748426	-3.029044269	0.024463084	ENSG00000275936
474	1.851522463	3.464694262	0.011052287	ENSG00000276476
475	1.443941313	3.865321818	0.005224118	ENSG00000276600	RAB7B	RAB7B, member RAS oncogene family
476	-1.148360561	-4.049547269	0.003712535	ENSG00000277969
477	1.066019544	3.714109167	0.006940539	ENSG00000278396
478	0.7083585	4.074454822	0.003547884	ENSG00000279233
479	-0.488083787	-3.531323481	0.009757502	ENSG00000279348
480	1.01493829	2.774113913	0.038504784	ENSG00000279491
481	0.399771863	3.097434603	0.02158776	ENSG00000279560	NA	NA
482	-0.865506723	-3.310635408	0.014653197	ENSG00000279605
483	1.078789045	4.148813144	0.003085145	ENSG00000279646	NA	NA
484	0.618068446	2.703414788	0.04352149	ENSG00000279861
485	0.453087374	3.304615891	0.014814442	ENSG00000280780	JAKMIP2-AS1
486	0.752636628	3.084415933	0.022093056	ENSG00000280913	CTSLP3
487	1.231851981	2.678216592	0.045456907	ENSG00000281189	GHET1
488	0.748081967	5.257063255	0.000402454	ENSG00000281566
489	0.611355544	3.030095145	0.024414129	ENSG00000281912	LINC01144
490	1.05387846	3.794557152	0.005968631	ENSG00000282164	PEG13
491	0.692268005	2.760261041	0.039432903	ENSG00000282199
492	0.526134957	2.895435412	0.031031108	ENSG00000283050	GTF2IP12
