## Supplementary material for "NODAL/TGFβ signalling mediates the self-sustained stemness induced by *PIK3CA*^*H1047R*^ homozygosity in pluripotent stem cells": Dataset S3

	logFC	AveExpr	t	P.Value	adj.P.Val	B	ENSG	HGNC	wikigene_description
1	-4.68293070698871	5.23951471861601	-9.82510716997769	5.0648605245965e-07	0.00434196516941139	6.42409114568306	ENSG00000214548	MEG3
2	-4.09840683425488	-0.693207875175603	-9.68890626890361	5.87029699102466e-07	0.00434196516941139	1.36184400515331	ENSG00000225746	MEG8
3	-5.08638356465106	-1.9422746296361	-8.80445007202398	1.59588718221838e-06	0.00537826954494996	0.885224644768053	ENSG00000271417	NA	NA
4	-0.48495506800396	7.49867188490594	-8.69625553567107	1.8130420826549e-06	0.00537826954494996	5.48002572563946	ENSG00000011201	ANOS1	anosmin 1
5	-4.86116961742641	-1.52353910495709	-8.69402358038365	1.81784274486242e-06	0.00537826954494996	0.945180269778358	ENSG00000258399
6	-0.562005057597837	6.42528983210616	-8.17232530662992	3.42151770852194e-06	0.0077605337029284	4.88498290126181	ENSG00000018625	ATP1A2	ATPase Na+/K+ transporting subunit alpha 2
7	-0.598447597741279	8.90792375364664	-8.11544760558802	3.6722595768606e-06	0.0077605337029284	4.69879526094263	ENSG00000102024	PLS3	plastin 3
8	-1.51615920829668	4.12721785938002	-7.86932453808329	5.00785390731452e-06	0.00926014785636296	4.43279564286986	ENSG00000141449	GREB1L	GREB1 like retinoic acid receptor coactivator
9	-3.89475483362103	1.01669177748802	-7.66630280459864	6.50188420154351e-06	0.0100285963802015	1.83186911591052	ENSG00000223403	MEG9
10	-0.517365473156373	8.30041964123436	-7.63415721533002	6.77928505387782e-06	0.0100285963802015	4.09884032840718	ENSG00000102054	RBBP7	RB binding protein 7, chromatin remodeling factor
11	0.60874840611779	6.1387615053461	7.43950932660885	8.75369109842891e-06	0.0117721229471872	3.96055280424561	ENSG00000122507	BBS9	Bardet-Biedl syndrome 9
12	-1.47347425734153	2.54171464064802	-6.86826346969911	1.90378507155064e-05	0.0233344768183015	2.82960135293621	ENSG00000182752	PAPPA	pappalysin 1
13	0.910232481650057	3.17585418170809	6.81517797951098	2.05061987857716e-05	0.0233344768183015	3.00450460287189	ENSG00000175445	LPL	lipoprotein lipase
14	-1.27258814763102	4.729775378694	-6.70950131156727	2.3800842284197e-05	0.0251489899935805	3.03101580916851	ENSG00000166450	PRTG	protogenin
15	-0.475988730674283	7.43280858573629	-6.52122197691361	3.11499330897416e-05	0.0307200640131032	2.58631192486726	ENSG00000198695	MT-ND6	NADH dehydrogenase, subunit 6 (complex I)
16	-0.572766083963307	7.66454573702471	-6.36825512598368	3.88967945130347e-05	0.0339066081488834	2.34303818414224	ENSG00000182287	AP1S2	adaptor related protein complex 1 subunit sigma 2
17	3.82259179715665	-1.80597331680645	6.347533569206	4.00945656630738e-05	0.0339066081488834	-0.240776875294021	ENSG00000248498	ASNSP1
18	-1.57880720970881	1.38986798488658	-6.32803858194705	4.12572802460556e-05	0.0339066081488834	1.63133376362935	ENSG00000169554	ZEB2	zinc finger E-box binding homeobox 2
19	1.94763697371473	1.25148608246397	6.27905912390675	4.43395475133789e-05	0.0343317197267556	1.42342928004411	ENSG00000281566
20	0.607425611959858	4.3630214127169	6.24805859643103	4.64161694406214e-05	0.0343317197267556	2.39164644393661	ENSG00000164659	KIAA1324L	KIAA1324 like
21	-0.402283945105961	7.33646010741242	-6.19674087354834	5.00841491160749e-05	0.0349441781551209	2.10637190575537	ENSG00000086712	TXLNG	taxilin gamma
22	-0.50934794107236	6.80820912626498	-6.16305253960391	5.26585836604725e-05	0.0349441781551209	2.09660043450534	ENSG00000047230	CTPS2	CTP synthase 2
23	-0.692727481284791	5.04262972071724	-6.14209397564197	5.43308387458786e-05	0.0349441781551209	2.21231061260128	ENSG00000187210	GCNT1	glucosaminyl (N-acetyl) transferase 1
24	-0.385853367858186	7.71520241474592	-6.06018609777226	6.14270059921512e-05	0.0374944621318093	1.86960660245102	ENSG00000117906	RCN2	reticulocalbin 2
25	-0.381004756558571	6.68228155868701	-6.03190866931243	6.41000315232169e-05	0.0374944621318093	1.90620500931176	ENSG00000176887	SOX11	SRY-box 11
26	0.470332248375586	5.7792546773989	6.01356505508958	6.58998185241021e-05	0.0374944621318093	1.96125720033286	ENSG00000232301	LNCPRESS1
27	0.468507934550283	5.59418230499555	5.8957869355629	7.88102046794605e-05	0.0431792354749355	1.79840448288673	ENSG00000111252	SH2B3	SH2B adaptor protein 3
28	0.360523980461819	9.55438100815644	5.85027874654439	8.44946180290135e-05	0.0431890820359248	1.42210365090726	ENSG00000265992	ESRG
29	1.79979864802984	4.00519214829219	5.84894753786807	8.46673006855824e-05	0.0431890820359248	1.81599274496754	ENSG00000164265	SCGB3A2	secretoglobin family 3A member 2
30	-0.542525895833814	7.78202251156498	-5.7585891022988	9.73087406634036e-05	0.0479829400211243	1.39243481948899	ENSG00000162878	PKDCC	protein kinase domain containing, cytoplasmic
