## Supplementary material for "NODAL/TGFβ signalling mediates the self-sustained stemness induced by *PIK3CA*^*H1047R*^ homozygosity in pluripotent stem cells": Dataset S4

	logFC	AveExpr	t	P.Value	adj.P.Val	B	ENSG	Symbol	wiki_description
1	-0.625426229838735	5.21768824060271	-14.9089605704636	4.62389227489348e-08	0.000702562475469508	8.83198697685848	ENSMUSG00000024190	Dusp1	dual specificity phosphatase 1
2	-0.494188702952807	7.27259661001028	-13.8741482417867	9.09230588157769e-08	0.000702562475469508	8.41219018332239	ENSMUSG00000007872	Id3	inhibitor of DNA binding 3
3	-0.510371028987374	5.93335294576409	-12.6827789806574	2.10160998534294e-07	0.000989716301685191	7.62824293070761	ENSMUSG00000025880	Smad7	SMAD family member 7
4	-1.53610218227978	0.407977528958202	-12.2376344440793	2.9271113729426e-07	0.000989716301685191	3.65340179583619	ENSMUSG00000038883	Prl3a1	prolactin family 3, subfamily a, member 1
5	-0.693489057953066	3.73131473848712	-12.089784301065	3.27537381722527e-07	0.000989716301685191	6.80703772836853	ENSMUSG00000024014	Pim1	proviral integration site 1
6	-0.455021723099399	5.04822019278616	-11.8824541438914	3.84256361467008e-07	0.000989716301685191	7.01044917601714	ENSMUSG00000018143	Mafk	v-maf musculoaponeurotic fibrosarcoma oncogene family, protein K (avian)
7	-0.462189049134205	6.37256190762695	-11.2866301712506	6.16654990972912e-07	0.00136139803292791	6.66127458268976	ENSMUSG00000035969	Rusc2	RUN and SH3 domain containing 2
8	-1.00115077661734	3.64239603086447	-10.5961179367561	1.09709048013685e-06	0.00211930453500436	5.79148207794302	ENSMUSG00000034981	Parm1	prostate androgen-regulated mucin-like protein 1
9	-0.361983526537536	8.21346581288963	-10.296248552866	1.42321707057811e-06	0.00244382184541268	5.87585773649394	ENSMUSG00000031119	Gpc4	glypican 4
10	-0.413015503265981	8.31176511416177	-9.9280101978565	1.97669484741293e-06	0.00305478421719195	5.56009789332565	ENSMUSG00000032531	Amotl2	angiomotin-like 2
11	-0.814300702871797	4.22469416139877	-9.72558031653022	2.37828937719202e-06	0.00334128036682959	5.27027359135451	ENSMUSG00000030468	Siglecg	sialic acid binding Ig-like lectin G
12	-0.535057359349025	6.29903679281158	-9.62034206877228	2.62164201367083e-06	0.00337623797327242	5.28520506467116	ENSMUSG00000048096	Lmod1	leiomodin 1 (smooth muscle)
13	-0.992799885661602	3.78105209703323	-9.45530538837584	3.05983558771527e-06	0.00345387996750718	4.96281047449541	ENSMUSG00000071042	Rasgrp3	RAS, guanyl releasing protein 3
14	-0.353007682796232	7.63482407079328	-9.43165908115447	3.12891934418924e-06	0.00345387996750718	5.11553116173238	ENSMUSG00000031523	Dlc1	deleted in liver cancer 1
15	-0.510922250564315	5.74304660747637	-9.12647547498341	4.19132532093612e-06	0.00431818276731645	4.82758761240211	ENSMUSG00000042745	Id1	inhibitor of DNA binding 1, HLH protein
16	-0.520979257556726	5.48997663603038	-8.91308719235517	5.16628718491681e-06	0.00498998763473152	4.62310850906773	ENSMUSG00000052512	Nav2	neuron navigator 2
17	0.347765848583673	5.40854122098628	8.75044496085842	6.07551265678841e-06	0.00522106578185685	4.46548877994709	ENSMUSG00000024222	Fkbp5	FK506 binding protein 5
18	0.490316419510394	4.69417635637448	8.74950975319754	6.08122065959773e-06	0.00522106578185685	4.44782518735782	ENSMUSG00000028527	Ak4	adenylate kinase 4
19	-0.552922040831453	5.42188093165201	-8.52724242212465	7.6192317563171e-06	0.00602757941197472	4.24592581194099	ENSMUSG00000031530	Dusp4	dual specificity phosphatase 4
20	-0.38406759806083	5.81425301978214	-8.48749721532721	7.93655744761715e-06	0.00602757941197472	4.20553192328716	ENSMUSG00000021959	Lats2	large tumor suppressor 2
21	-0.461850068943283	8.88817698076631	-8.45689406429435	8.19070581412379e-06	0.00602757941197472	4.17135949368936	ENSMUSG00000038587	Akap12	A kinase (PRKA) anchor protein (gravin) 12
22	-0.516887870768833	7.26338241867462	-8.36317273787909	9.02580212102715e-06	0.0063402157262888	4.07325167510139	ENSMUSG00000020032	Nuak1	NUAK family, SNF1-like kinase, 1
23	-0.866047901967672	3.72552969835016	-8.21134911169981	1.05821667286357e-05	0.0068152268082137	3.85367645131098	ENSMUSG00000018830	Myh11	myosin, heavy polypeptide 11, smooth muscle
24	0.306739126822787	10.2725631309269	8.21118317712755	1.05840198911045e-05	0.0068152268082137	3.92188188447922	ENSMUSG00000063229	Ldha	lactate dehydrogenase A
25	-0.521717708983575	13.1470769751008	-8.14154450452779	1.13938551977497e-05	0.00704322552904097	3.85404463524084	ENSMUSG00000040152	Thbs1	thrombospondin 1
26	-0.351589523703584	11.7485094783343	-8.08391117622365	1.21151767975613e-05	0.0072010747011351	3.79279797839739	ENSMUSG00000035783	Acta2	actin, alpha 2, smooth muscle, aorta
27	-0.521520933569194	9.69064549667774	-8.02520316638496	1.29013595075286e-05	0.00738435591960544	3.72381775520159	ENSMUSG00000019997	Ccn2	cellular communication network factor 2
28	-0.314253072384424	6.49827201712402	-7.95653066645602	1.38921392207557e-05	0.0076674685541985	3.64675839187334	ENSMUSG00000025212	Sfxn3	sideroflexin 3
29	-0.302434946714344	7.62223145134455	-7.84934073116824	1.56080157333609e-05	0.0083174577635641	3.52733557373461	ENSMUSG00000079037	Prnp	prion protein
30	0.273734009749412	7.63195227916967	7.77851277426448	1.68676294635854e-05	0.00844397778699243	3.44969259275249	ENSMUSG00000028207	Asph	aspartate-beta-hydroxylase
31	-0.62869805233976	2.03369425253478	-7.74502523672361	1.75013039507266e-05	0.00844397778699243	2.96910222265261	ENSMUSG00000021367	Edn1	endothelin 1
32	-0.831753160803196	2.69903396156953	-7.74342562654884	1.75322137671136e-05	0.00844397778699243	3.20220955923599	ENSMUSG00000020782	Llgl2	LLGL2 scribble cell polarity complex component
33	-0.690157893203621	7.03412804534296	-7.71802820760354	1.80310124867834e-05	0.00844397778699243	3.38364631677177	ENSMUSG00000058914	C1qtnf3	C1q and tumor necrosis factor related protein 3
34	-0.516604765612736	3.5178141270252	-7.66314697569476	1.9162369213352e-05	0.008709860406563	3.29307783150358	ENSMUSG00000029217	Tec	tec protein tyrosine kinase
35	0.255553634225324	9.05394014068818	7.41677338903787	2.52838551755809e-05	0.0108790736852378	3.04883957260838	ENSMUSG00000062070	Pgk1	phosphoglycerate kinase 1
36	0.51235635345351	5.98234058287846	7.4019716483938	2.571395490647e-05	0.0108790736852378	3.03922129927314	ENSMUSG00000003955	Fam162a	family with sequence similarity 162, member A
37	0.407034584243996	5.41769520123856	7.35645984323831	2.70869412834325e-05	0.0108790736852378	2.99908527955631	ENSMUSG00000038412	Higd1a	HIG1 domain family, member 1A
38	-0.842132104831339	1.80716760550911	-7.35354763805438	2.71774658497328e-05	0.0108790736852378	2.52891412903976	ENSMUSG00000084860	2610204G07Rik
39	-0.442601346429418	4.7853878747134	-7.30540003127207	2.87227084328279e-05	0.0108790736852378	2.95395541017125	ENSMUSG00000001864	Aif1l	allograft inflammatory factor 1-like
40	-0.469473459091775	7.28240108583429	-7.29720249654775	2.89951746190155e-05	0.0108790736852378	2.90544203368729	ENSMUSG00000032135	Mcam	melanoma cell adhesion molecule
41	0.358736888838668	5.78389518365698	7.28225288716815	2.94993145094947e-05	0.0108790736852378	2.90551056088001	ENSMUSG00000020572	Nampt	nicotinamide phosphoribosyltransferase
42	-0.502654462261215	5.48205366516595	-7.27255030150182	2.9831597586217e-05	0.0108790736852378	2.90115719715963	ENSMUSG00000037736	Limch1	LIM and calponin homology domains 1
43	-0.484444977733575	5.38042112371827	-7.25769118771437	3.03483757400127e-05	0.0108790736852378	2.88659473216708	ENSMUSG00000025006	Sorbs1	sorbin and SH3 domain containing 1
44	-0.35590549217101	4.29567538201385	-7.24005287711256	3.09744559434751e-05	0.0108790736852378	2.88430212842051	ENSMUSG00000040209	Zfp704	zinc finger protein 704
45	-0.441274860484377	8.34788315825363	-7.20257858461557	3.23516506256745e-05	0.0111102757504261	2.7971218185777	ENSMUSG00000039405	Prss23	protease, serine 23
46	-0.326709713373338	4.79398942941749	-7.17086472605234	3.35691105707758e-05	0.0111185014745443	2.80078173630594	ENSMUSG00000032177	Pde4a	phosphodiesterase 4A, cAMP specific
47	-0.436726139679539	3.57987192581271	-7.16462324217598	3.38145185261799e-05	0.0111185014745443	2.77747603258981	ENSMUSG00000050628	Ubald2	UBA-like domain containing 2
48	-0.405840107878687	5.83113085216617	-7.1285523761992	3.52714561238692e-05	0.0113559392278807	2.72489315462421	ENSMUSG00000040998	Npnt	nephronectin
49	-0.53247690606519	4.93522227904288	-7.06003571245451	3.82299490182731e-05	0.0120572577985386	2.66963941315047	ENSMUSG00000036867	Smad6	SMAD family member 6
50	-1.35812175750145	-0.705432558182837	-7.03836223480423	3.92209894920341e-05	0.0121224234321979	0.637639818510147	ENSMUSG00000053399	Adamts18	a disintegrin-like and metallopeptidase (reprolysin type) with thrombospondin type 1 motif, 18
51	0.336402031529246	8.83477735740129	7.00354473135622	4.08718544897606e-05	0.0121764075097242	2.56400658972757	ENSMUSG00000023456	Tpi1	triosephosphate isomerase 1
52	-0.385158406502658	6.59527538910645	-7.001492668916	4.09714760259905e-05	0.0121764075097242	2.56038248214319	ENSMUSG00000003534	Ddr1	discoidin domain receptor family, member 1
53	-0.531754554889165	4.90369421364732	-6.92633120290435	4.48080498340902e-05	0.0130653509836987	2.51365853873945	ENSMUSG00000030513	Pcsk6	proprotein convertase subtilisin/kexin type 6
54	-0.340666039262691	5.58468286241519	-6.82656065290405	5.05140672513948e-05	0.0144563776907973	2.3714162664016	ENSMUSG00000055707	Klhl26	kelch-like 26
55	0.314886900906965	6.39557385728523	6.77658796820236	5.36639540022981e-05	0.0147305931660468	2.29068463589484	ENSMUSG00000040675	Mthfd1l	methylenetetrahydrofolate dehydrogenase (NADP+ dependent) 1-like
56	-0.556439801322851	2.68511474760998	-6.76687316397096	5.43006495776516e-05	0.0147305931660468	2.23880263418099	ENSMUSG00000046447	Camk2n1	calcium/calmodulin-dependent protein kinase II inhibitor 1
57	-0.405040347297103	6.64863351293282	-6.76640086541868	5.43318112116389e-05	0.0147305931660468	2.27433852459642	ENSMUSG00000051048	P4ha3	procollagen-proline, 2-oxoglutarate 4-dioxygenase (proline 4-hydroxylase), alpha polypeptide III
58	-0.730453621242132	4.79334922941536	-6.74433501644844	5.5809495210533e-05	0.0148703437755789	2.30068126717247	ENSMUSG00000037621	Atoh8	atonal bHLH transcription factor 8
59	-0.35192766496399	8.16125090938421	-6.67768017365786	6.05437230119525e-05	0.0158583507699443	2.1623541652493	ENSMUSG00000055322	Tns1	tensin 1
60	-0.460929711704619	8.61537510832601	-6.62194781743738	6.4836391264682e-05	0.0165307893745863	2.09553939300419	ENSMUSG00000020099	Unc5b	unc-5 netrin receptor B
61	0.261188934993809	4.48267251550286	6.61678630106812	6.52503010126677e-05	0.0165307893745863	2.15640004683821	ENSMUSG00000046949	Nqo2	N-ribosyldihydronicotinamide quinone reductase 2
62	-0.492172023116438	5.13378483678723	-6.58832071292196	6.75849663441067e-05	0.0165751396608609	2.09675216858101	ENSMUSG00000068748	Ptprz1	protein tyrosine phosphatase, receptor type Z, polypeptide 1
63	-0.439876920796234	4.0072029502326	-6.58619690743472	6.77627424053509e-05	0.0165751396608609	2.13008369206981	ENSMUSG00000030562	Nox4	NADPH oxidase 4
64	-0.39482414527901	4.85439591069618	-6.56653191096887	6.94330646906954e-05	0.0165751396608609	2.08103470162067	ENSMUSG00000042622	Maff	v-maf musculoaponeurotic fibrosarcoma oncogene family, protein F (avian)
65	-0.297473532508807	6.05955482040636	-6.55349925595066	7.0564553439047e-05	0.0165751396608609	2.02025353575749	ENSMUSG00000031217	Efnb1	ephrin B1
66	-0.84305077390428	1.66146162684417	-6.55074832655018	7.08059278073994e-05	0.0165751396608609	1.73915370320217	ENSMUSG00000019789	Hey2	hairy/enhancer-of-split related with YRPW motif 2
67	0.316364389781947	7.90876988149275	6.53884565468141	7.18606417288519e-05	0.0165751396608609	1.98741152713948	ENSMUSG00000021109	Hif1a	hypoxia inducible factor 1, alpha subunit
68	-1.07790469795136	-0.0312410489682376	-6.52134686725603	7.34422107366522e-05	0.016646732247997	0.825159206634234	ENSMUSG00000027347	Rasgrp1	RAS guanyl releasing protein 1
69	0.402336373225119	4.06827229062346	6.51175168281679	7.43253866385268e-05	0.016646732247997	2.04018274666172	ENSMUSG00000039145	Camk1d	calcium/calmodulin-dependent protein kinase ID
70	-0.557349085577715	5.9531808069453	-6.48386420690021	7.69580948222848e-05	0.0167829759630142	1.93611383528232	ENSMUSG00000017817	Jph2	junctophilin 2
71	-0.524273603173794	7.7614461107255	-6.48233146164682	7.71056874190507e-05	0.0167829759630142	1.91535729471429	ENSMUSG00000024074	Crim1	cysteine rich transmembrane BMP regulator 1 (chordin like)
72	-0.442212913047778	5.04793578595259	-6.44667542335338	8.06269387967003e-05	0.0173056765578362	1.92399098768326	ENSMUSG00000038894	Irs2	insulin receptor substrate 2
73	-0.420676552061339	7.13947100834625	-6.43153291268223	8.21746093609794e-05	0.0173962522337613	1.85061574997168	ENSMUSG00000041075	Fzd7	frizzled class receptor 7
74	-0.483030908532668	4.67424042659741	-6.39480573895798	8.60634034055224e-05	0.0179732950841749	1.87572548634176	ENSMUSG00000004952	Rasa4	RAS p21 protein activator 4
75	-0.28030929643433	7.89993112049874	-6.38269760533406	8.73886831131544e-05	0.0180067294510758	1.78831408551255	ENSMUSG00000031563	Wwc2	WW, C2 and coiled-coil domain containing 2
76	-0.520289686310734	4.98768312680893	-6.36496130110189	8.93699570259203e-05	0.0181194929079751	1.82410237895187	ENSMUSG00000038530	Rgs4	regulator of G-protein signaling 4
77	-0.364181785732553	3.32841506021688	-6.35694866954876	9.02808951672113e-05	0.0181194929079751	1.84846059119436	ENSMUSG00000039137	Whrn	whirlin
78	0.599800256794543	5.65316299838743	6.31795365780925	9.48596804707189e-05	0.0187943782306986	1.73687868704999	ENSMUSG00000034488	Edil3	EGF-like repeats and discoidin I-like domains 3
79	0.49641809852552	3.02776088037071	6.27835431076488	9.97672507919124e-05	0.0192833720146367	1.73644722820951	ENSMUSG00000025321	Itgb8	integrin beta 8
80	0.24955296538012	4.63986061389327	6.26806884592274	0.000101086325219382	0.0192833720146367	1.71783792007666	ENSMUSG00000069094	Pde7a	phosphodiesterase 7A
81	-0.528239388376893	3.78507987242926	-6.26322065639802	0.000101714608396159	0.0192833720146367	1.74129481679124	ENSMUSG00000044037	Als2cl	ALS2 C-terminal like
82	0.23073192432014	5.80196899102678	6.25023523306337	0.000103418271958743	0.0192833720146367	1.64190811985017	ENSMUSG00000032883	Acsl3	acyl-CoA synthetase long-chain family member 3
83	-0.36854345717554	3.91860769050937	-6.24418945846922	0.000104221956098395	0.0192833720146367	1.71530786323155	ENSMUSG00000042228	Lyn	LYN proto-oncogene, Src family tyrosine kinase
84	-0.3020908362211	6.21905971136279	-6.22861236449314	0.000106323904798177	0.0192833720146367	1.60044326292127	ENSMUSG00000021759	Plpp1	phospholipid phosphatase 1
85	-0.288842156844705	7.34857011687756	-6.21864298397022	0.000107693147031082	0.0192833720146367	1.57463848527894	ENSMUSG00000057193	Slc44a2	solute carrier family 44, member 2
86	0.275033878290679	4.89038895415402	6.21357628746674	0.000108396316426039	0.0192833720146367	1.63601639935962	ENSMUSG00000076437	Selenoh	selenoprotein H
87	0.244090565470009	5.5050221603416	6.19276350051309	0.000111337198255429	0.0192833720146367	1.57935412195463	ENSMUSG00000029762	Akr1b8	aldo-keto reductase family 1, member B8
88	-0.313297532806377	4.60231665937944	-6.19240335929749	0.000111388838734805	0.0192833720146367	1.62279536560033	ENSMUSG00000040430	Pitpnc1	phosphatidylinositol transfer protein, cytoplasmic 1
89	0.41658685420304	8.90166926760965	6.19151980998003	0.000111515639999856	0.0192833720146367	1.54688530362478	ENSMUSG00000021614	Vcan	versican
90	-0.810740540794306	2.10508246619808	-6.18272941518232	0.000112785700025005	0.0192833720146367	1.49122268995477	ENSMUSG00000035916	Ptprq	protein tyrosine phosphatase, receptor type, Q
91	-0.8597009440214	2.38236192401339	-6.15348245904289	0.000117125012946476	0.0192833720146367	1.51331255905289	ENSMUSG00000024395	Lims2	LIM and senescent cell antigen like domains 2
92	-0.431379641624832	4.76326435132655	-6.14237129080702	0.000118820490489138	0.0192833720146367	1.55056274666295	ENSMUSG00000023055	Calcoco1	calcium binding and coiled coil domain 1
93	-0.302301870221577	5.84223544928936	-6.14189565702658	0.000118893657099124	0.0192833720146367	1.49850911898369	ENSMUSG00000066571	4931406P16Rik	RIKEN cDNA 4931406P16 gene
94	-0.566338351167917	2.90566754627141	-6.13352647115545	0.000120189071517639	0.0192833720146367	1.55783464415988	ENSMUSG00000050541	Adra1b	adrenergic receptor, alpha 1b
95	-0.955666514354018	0.931091505257657	-6.13325891769627	0.000120230734855867	0.0192833720146367	1.04981137811192	ENSMUSG00000040147	Maob	monoamine oxidase B
96	-1.43240452632854	-1.47734434809724	-6.12985989092519	0.000120761388779955	0.0192833720146367	-0.406234471565642	ENSMUSG00000087172	Gm12153	predicted gene 12153
97	-0.327611808966438	7.15907020504599	-6.12810857432366	0.000121035789143248	0.0192833720146367	1.45603171065948	ENSMUSG00000019947	Arid5b	AT rich interactive domain 5B (MRF1-like)
98	-0.333806450531593	6.72808488629233	-6.11249619306659	0.000123511913155917	0.0194770725093015	1.43871904677879	ENSMUSG00000042331	Specc1	sperm antigen with calponin homology and coiled-coil domains 1
99	-0.542828766897199	3.10282956928563	-6.1001183468852	0.000125513875889567	0.0194817895702347	1.53096516832791	ENSMUSG00000022353	Mtss1	metastasis suppressor 1
100	-0.320000438929118	4.40727193358757	-6.0884290755957	0.000127436635535344	0.0194817895702347	1.499262918607	ENSMUSG00000039879	Heca	hdc homolog, cell cycle regulator
101	0.221865732688145	6.19915799858068	6.08122136890735	0.000128638043670531	0.0194817895702347	1.40766419919438	ENSMUSG00000032047	Acat1	acetyl-Coenzyme A acetyltransferase 1
102	-0.345413244705778	9.32012060595585	-6.0755316471329	0.000129595055723229	0.0194817895702347	1.39803452398968	ENSMUSG00000028195	Ccn1	cellular communication network factor 1
103	0.207047832923894	6.69536071678822	6.07405323178676	0.000129844980311516	0.0194817895702347	1.38833520502583	ENSMUSG00000018417	Myo1b	myosin IB
104	-0.533918186815706	4.36020691686172	-6.03402632580453	0.000136812939259164	0.0203298765702992	1.43210888239499	ENSMUSG00000087141	Plcxd2	phosphatidylinositol-specific phospholipase C, X domain containing 2
105	-0.313833498755721	6.73667780590939	-6.02552436960632	0.000138344277387354	0.0203616425023254	1.32295349679091	ENSMUSG00000042524	Sun2	Sad1 and UNC84 domain containing 2
106	-0.292163091202323	7.20537318633467	-6.01446410299771	0.000140364124689067	0.0204640300277816	1.30466948556743	ENSMUSG00000031955	Bcar1	breast cancer anti-estrogen resistance 1
107	-0.250686337230862	6.20132886583999	-5.98813357734161	0.000145301726696011	0.0209859148071043	1.28315038584068	ENSMUSG00000040997	Abhd4	abhydrolase domain containing 4
108	0.563098799622552	4.10353933776517	5.96337729227668	0.000150115207408873	0.0210585340351887	1.3550535942119	ENSMUSG00000020303	Stc2	stanniocalcin 2
109	-0.254582419242912	11.4922229977352	-5.95669309343364	0.000151444115045024	0.0210585340351887	1.26829654150287	ENSMUSG00000022443	Myh9	myosin, heavy polypeptide 9, non-muscle
110	-0.192006443744213	7.28899658065845	-5.94275722562575	0.000154255697178818	0.0210585340351887	1.20806045310634	ENSMUSG00000048332	Lhfp	lipoma HMGIC fusion partner
111	1.34699430199072	2.98287479282202	5.93786645581095	0.000155255707833425	0.0210585340351887	1.3186288862821	ENSMUSG00000068122	Agtr2	angiotensin II receptor, type 2
112	-0.467196525142604	4.59937699067663	-5.93756413762606	0.000155317751333128	0.0210585340351887	1.29277414361845	ENSMUSG00000021662	Arhgef28	Rho guanine nucleotide exchange factor (GEF) 28
113	0.231789596157368	8.2029985709045	5.93701815274491	0.000155429869231325	0.0210585340351887	1.20294223715405	ENSMUSG00000001467	Cyp51	cytochrome P450, family 51
114	-0.212786774363399	6.71620686008714	-5.93239735339287	0.000156382248944213	0.0210585340351887	1.19808395447531	ENSMUSG00000042364	Snx18	sorting nexin 18
115	-1.07476723177157	0.681413581154839	-5.93083443611287	0.000156705798760625	0.0210585340351887	0.744546658853507	ENSMUSG00000051726	Kcnf1	potassium voltage-gated channel, subfamily F, member 1
116	-0.247330724382778	5.01856820962194	-5.90653727065615	0.000161829567990989	0.0215596046873512	1.22665006200701	ENSMUSG00000040859	Bsdc1	BSD domain containing 1
117	0.279470298444465	8.76929920829148	5.89726504926279	0.000163832217492048	0.0216367613915629	1.15359755869676	ENSMUSG00000024640	Psat1	phosphoserine aminotransferase 1
118	-0.244602398156145	9.23135254474487	-5.88975061914626	0.000165474796926785	0.0216367613915629	1.14808099069089	ENSMUSG00000017774	Myo1c	myosin IC
119	-0.418039969283559	7.8673198032313	-5.88435882278843	0.000166664316151372	0.0216367613915629	1.12992913630969	ENSMUSG00000021253	Tgfb3	transforming growth factor, beta 3
120	0.340588285566709	4.09619793612539	5.87831330858687	0.000168009018182189	0.0216367613915629	1.24391220410717	ENSMUSG00000030671	Pde3b	phosphodiesterase 3B, cGMP-inhibited
121	-0.24339430602774	6.68625704346588	-5.86268725773269	0.000171539148583591	0.0217675575423608	1.10407999981663	ENSMUSG00000021963	Sap18	Sin3-associated polypeptide 18
122	-0.402239675284338	5.38097258195904	-5.86136405367647	0.000171841725130583	0.0217675575423608	1.1463912294932	ENSMUSG00000045636	Mtus1	mitochondrial tumor suppressor 1
123	-0.592678387809776	2.55133565910923	-5.84026480022658	0.000176744930572224	0.0222066354232776	1.17655804156594	ENSMUSG00000020411	Nipal4	NIPA-like domain containing 4
124	-0.284999577173597	5.71750990457676	-5.82469242006951	0.000180460308663295	0.022490593629698	1.08004205636774	ENSMUSG00000019960	Dusp6	dual specificity phosphatase 6
125	-0.433300871506389	8.12717977274408	-5.8017009094657	0.000186100345973561	0.0228989850853268	1.01852003775038	ENSMUSG00000036256	Igfbp7	insulin-like growth factor binding protein 7
126	0.372094956704791	4.71889416694829	5.7943552266013	0.000187942078004096	0.0228989850853268	1.09616867143223	ENSMUSG00000027737	Slc7a11	solute carrier family 7 (cationic amino acid transporter, y+ system), member 11
127	0.253964760144706	4.53231225943941	5.7934023529625	0.000188182419168921	0.0228989850853268	1.10604415850712	ENSMUSG00000032459	Mrps22	mitochondrial ribosomal protein S22
128	-0.375807677289026	6.00703385685307	-5.74427349672243	0.000201033623374412	0.024271668872095	0.958845394855435	ENSMUSG00000004951	Hspb1	heat shock protein 1
129	0.365811187846892	5.12594156022238	5.70969656730623	0.000210643038342848	0.024986896928434	0.956187544877106	ENSMUSG00000029446	Psph	phosphoserine phosphatase
130	-0.303975233228357	8.81495809064589	-5.70438375600513	0.000212162823204573	0.024986896928434	0.890070608906839	ENSMUSG00000033149	Phldb2	pleckstrin homology like domain, family B, member 2
131	-0.427701184440056	4.61752250672807	-5.70429097129163	0.000212189469790238	0.024986896928434	0.980351677258719	ENSMUSG00000001123	Lgals9	lectin, galactose binding, soluble 9
132	-0.631398714069668	3.12583273231257	-5.69704033962449	0.000214282930841216	0.024986896928434	1.03281878061245	ENSMUSG00000019577	Pdk4	pyruvate dehydrogenase kinase, isoenzyme 4
133	-0.670767623021448	1.52754087630374	-5.69443052551422	0.00021504188504476	0.024986896928434	0.823386708377265	ENSMUSG00000049107	Ntf3	neurotrophin 3
134	-0.56110965410148	2.30794059371344	-5.68288290746387	0.000218434886625671	0.0250538119671308	0.960742267982654	ENSMUSG00000039579	Grin3a	glutamate receptor ionotropic, NMDA3A
135	0.220980250814444	4.44878713942437	5.68144923016832	0.00021886014077667	0.0250538119671308	0.960950590549576	ENSMUSG00000022913	Psmg1	proteasome (prosome, macropain) assembly chaperone 1
136	-0.751317970830005	2.06135750844203	-5.65110620351587	0.00022807242553486	0.0258997216863852	0.885832411624639	ENSMUSG00000026018	Ica1l	islet cell autoantigen 1-like
137	-0.338208989729532	7.66603239040752	-5.64619746838377	0.000229601518767618	0.0258997216863852	0.801749109740271	ENSMUSG00000005533	Igf1r	insulin-like growth factor I receptor
138	-0.326742478650223	4.86817050996133	-5.63951838544257	0.000231699807925088	0.025947020519379	0.875353969234398	ENSMUSG00000002504	Slc9a3r2	solute carrier family 9 (sodium/hydrogen exchanger), member 3 regulator 2
139	-0.817257961046142	1.20417013493797	-5.63056030361507	0.000234546487444489	0.0260768447263822	0.659835161569963	ENSMUSG00000029409	U90926	cDNA sequence U90926
140	-0.566020427741987	4.7861331966311	-5.61818815886203	0.000238540061688541	0.0262884796079012	0.852591092021149	ENSMUSG00000027827	Kcnab1	potassium voltage-gated channel, shaker-related subfamily, beta member 1
141	0.493950102790432	5.87992500701227	5.60591104787812	0.000242575289751683	0.0262884796079012	0.774540573672683	ENSMUSG00000026888	Grb14	growth factor receptor bound protein 14
142	-0.444614689882682	4.47903313610892	-5.60529247064854	0.00024278053485152	0.0262884796079012	0.85541413743535	ENSMUSG00000026768	Itga8	integrin alpha 8
143	-0.690500829529558	3.43470522953628	-5.59902382585868	0.000244871043218575	0.0262884796079012	0.904683354580311	ENSMUSG00000036006	Ripor2	RHO family interacting cell polarization regulator 2
144	-0.336367391794571	6.86895616044406	-5.59848447193606	0.000245051812089776	0.0262884796079012	0.737487774500574	ENSMUSG00000001552	Jup	junction plakoglobin
145	0.246335016339412	8.57189420490664	5.59371528125745	0.000246656499491761	0.0262884796079012	0.73391314211106	ENSMUSG00000019916	P4ha1	procollagen-proline, 2-oxoglutarate 4-dioxygenase (proline 4-hydroxylase), alpha 1 polypeptide
146	-0.257089967557211	7.17457315692819	-5.57294321072435	0.000253778529504619	0.0268622835271533	0.699455896526582	ENSMUSG00000055723	Rras2	related RAS viral (r-ras) oncogene 2
147	0.216959436292399	8.00139796082363	5.56356051396333	0.00025706769151239	0.0269282484174961	0.68753550872687	ENSMUSG00000093930	Hmgcs1	3-hydroxy-3-methylglutaryl-Coenzyme A synthase 1
148	0.365158191114018	10.6313710290045	5.56124430654835	0.000257886680845698	0.0269282484174961	0.715527955614249	ENSMUSG00000025203	Scd2	stearoyl-Coenzyme A desaturase 2
149	-0.196761733378999	6.41355081863387	-5.51693355391237	0.000274106470933272	0.0284298080657905	0.630264524235289	ENSMUSG00000027665	Pik3ca	phosphatidylinositol-4,5-bisphosphate 3-kinase catalytic subunit alpha
150	-0.415052162026792	7.22952220768108	-5.49199410023758	0.000283714512352912	0.0286812657001733	0.585295958282925	ENSMUSG00000021765	Fst	follistatin
151	0.381011120244616	4.63804543404234	5.49023960680267	0.000284403920377807	0.0286812657001733	0.687207166166869	ENSMUSG00000004319	Clcn3	chloride channel, voltage-sensitive 3
152	-0.267173519429905	3.77340826682386	-5.48839466899565	0.000285130807808351	0.0286812657001733	0.742489215216697	ENSMUSG00000051344	Plekhm3	pleckstrin homology domain containing, family M, member 3
153	0.245278520763778	6.52696843922978	5.48792568300859	0.00028531590145409	0.0286812657001733	0.587356575319583	ENSMUSG00000021831	Ero1l	ERO1-like (S. cerevisiae)
154	0.576883249494609	4.10804292828701	5.48266798043103	0.000287399798667852	0.0286812657001733	0.716914493878977	ENSMUSG00000070509	Rgma	repulsive guidance molecule family member A
155	0.39978719276541	5.74577573998557	5.47317059662531	0.000291205627808333	0.0286812657001733	0.59394128334182	ENSMUSG00000038668	Lpar1	lysophosphatidic acid receptor 1
156	-0.252702456862246	6.62644380673607	-5.47109699825147	0.000292043742058164	0.0286812657001733	0.561245738870975	ENSMUSG00000007659	Bcl2l1	BCL2-like 1
157	-0.442663667134091	2.65784654734467	-5.4664223013377	0.000293942690276889	0.0286812657001733	0.725185978662775	ENSMUSG00000040270	Bach2	BTB and CNC homology, basic leucine zipper transcription factor 2
158	0.573519454952841	6.20293582927165	5.46544358682862	0.000294341937505613	0.0286812657001733	0.565736055671343	ENSMUSG00000067276	Capn6	calpain 6
159	-0.387693933608189	5.96048733386262	-5.46361355568503	0.000295090024998548	0.0286812657001733	0.569447869121777	ENSMUSG00000032060	Cryab	crystallin, alpha B
160	0.411473214704702	2.05462770256722	5.45681569692701	0.000297886800346773	0.0287270198429587	0.655129951544029	ENSMUSG00000022519	Srl	sarcalumenin
161	0.293628179020561	6.32531295637661	5.45345846152542	0.000299278516546936	0.0287270198429587	0.543425246572742	ENSMUSG00000032802	Srxn1	sulfiredoxin 1 homolog (S. cerevisiae)
162	-0.728784027481537	2.59713786110103	-5.44294740899906	0.00030368110293281	0.0288373289901846	0.691209145501672	ENSMUSG00000037541	Shank2	SH3 and multiple ankyrin repeat domains 2
163	-0.5095260138768	6.93584086606946	-5.44181454266248	0.000304159740222602	0.0288373289901846	0.516044109106721	ENSMUSG00000001349	Cnn1	calponin 1
164	-0.563597684884425	0.615464673720612	-5.43634253975649	0.000306483093601263	0.0288677176770573	0.262535080436209	ENSMUSG00000087203	Gm13986	predicted gene 13986
165	0.608048117061921	3.36664326810191	5.43228956388226	0.000308216216948005	0.0288677176770573	0.686917591359591	ENSMUSG00000024968	Rcor2	REST corepressor 2
166	-0.331588678784517	5.51106496188313	-5.42300871243466	0.000312224608022969	0.0290669824842588	0.533643890821467	ENSMUSG00000029223	Uchl1	ubiquitin carboxy-terminal hydrolase L1
167	-0.614148934529913	2.01277288257428	-5.33203349690025	0.000354613806149673	0.0327995104110334	0.49868610242047	ENSMUSG00000045284	Dcaf12l1	DDB1 and CUL4 associated factor 12-like 1
168	-0.242880707171857	5.1214546213474	-5.32813589485714	0.000356562556558406	0.0327995104110334	0.423328081837916	ENSMUSG00000031925	Maml2	mastermind like transcriptional coactivator 2
169	0.307220845055136	3.58951301609941	5.31806289091341	0.000361652294488076	0.032893107312731	0.522315530463439	ENSMUSG00000059897	Zfp930	zinc finger protein 930
170	-0.343791669403934	5.4569104606818	-5.31714088792142	0.000362122043777206	0.032893107312731	0.386204940719387	ENSMUSG00000039568	Ubald1	UBA-like domain containing 1
171	-0.435497069214382	9.3223847345978	-5.31093788967071	0.000365299445289536	0.032893107312731	0.340811468874295	ENSMUSG00000041324	Inhba	inhibin beta-A
172	0.764647224163882	4.16113859702342	5.30576184277707	0.000367973675714882	0.032893107312731	0.471237850894744	ENSMUSG00000078566	Bnip3	BCL2/adenovirus E1B interacting protein 3
173	-0.271758258215431	5.40542844552453	-5.30528265560011	0.00036822230911754	0.032893107312731	0.37218718627232	ENSMUSG00000033863	Klf9	Kruppel-like factor 9
174	-0.381246363426294	9.03942939488104	-5.29297382014029	0.000374671034866532	0.0331916110033827	0.311288888201788	ENSMUSG00000048376	F2r	coagulation factor II (thrombin) receptor
175	-0.765160655225345	0.32176728699868	-5.29073025142213	0.000375859449048271	0.0331916110033827	-0.000581369647428609	ENSMUSG00000053552	Ebf4	early B cell factor 4
176	-0.257611388464444	7.46610675426075	-5.27952797528392	0.000381854010871871	0.0335293857046244	0.280627710517089	ENSMUSG00000028194	Ddah1	dimethylarginine dimethylaminohydrolase 1
177	-0.625731187013174	2.39103373666585	-5.26596101593993	0.000389251441569263	0.0339858292543017	0.453668862880923	ENSMUSG00000028005	Gucy1b1	guanylate cyclase 1, soluble, beta 1
178	0.260232523386138	4.28236220551502	5.2514979922169	0.000397306829776701	0.0341458415742115	0.380056532711523	ENSMUSG00000020629	Adi1	acireductone dioxygenase 1
179	-0.631366123220837	0.953959044354887	-5.25072105044887	0.00039774458241633	0.0341458415742115	0.181681961866413	ENSMUSG00000038156	Spon1	spondin 1, (f-spondin) extracellular matrix protein
180	-0.310410223397369	5.98487221233422	-5.24556009453274	0.000400665567232955	0.0341458415742115	0.256258734374573	ENSMUSG00000041120	Nbl1	NBL1, DAN family BMP antagonist
181	-0.232632573478623	10.3720678224658	-5.24544484790062	0.000400731055906607	0.0341458415742115	0.26230337128265	ENSMUSG00000015143	Actn1	actinin, alpha 1
182	0.288578520734281	5.27875306068373	5.24298483352895	0.000402131691892487	0.0341458415742115	0.291964019322153	ENSMUSG00000026773	Pfkfb3	6-phosphofructo-2-kinase/fructose-2,6-biphosphatase 3
183	-0.297426057529668	6.83463991082479	-5.23617707924544	0.000406035162969172	0.0342888929427628	0.221026732500142	ENSMUSG00000039910	Cited2	Cbp/p300-interacting transactivator, with Glu/Asp-rich carboxy-terminal domain, 2
184	-0.281161573888982	5.10500839001466	-5.19428979569312	0.000430963426022693	0.0356086224591282	0.23281546724546	ENSMUSG00000045838	Ccdc9b	coiled-coil domain containing 9B
185	0.308919912420832	6.17156012309207	5.19319567974866	0.000431636129720292	0.0356086224591282	0.174107132924163	ENSMUSG00000039116	Adgrg6	adhesion G protein-coupled receptor G6
186	-0.561590712461036	5.18827978674205	-5.19075388236736	0.000433141495572888	0.0356086224591282	0.222842735208006	ENSMUSG00000039601	Rcan2	regulator of calcineurin 2
187	0.245358374680469	3.91302056724518	5.18941920190892	0.000433966699400517	0.0356086224591282	0.32216864529084	ENSMUSG00000010911	Apip	APAF1 interacting protein
188	-0.99084591181463	-0.111325834199765	-5.18749542554653	0.000435159090595904	0.0356086224591282	-0.285625150869969	ENSMUSG00000025889	Snca	synuclein, alpha
189	-0.292944736684031	6.78275327918274	-5.18524056220441	0.000436561161217768	0.0356086224591282	0.147457807178027	ENSMUSG00000062127	Cttnbp2nl	CTTNBP2 N-terminal like
190	-0.444628172598091	2.51421316645555	-5.18326738786512	0.000437792045246173	0.0356086224591282	0.354595603873334	ENSMUSG00000021180	Rps6ka5	ribosomal protein S6 kinase, polypeptide 5
191	0.27913021206952	4.99395805838007	5.16877913574397	0.000446944513488755	0.036162725190865	0.20513739445526	ENSMUSG00000028698	Pik3r3	phosphoinositide-3-kinase regulatory subunit 3
192	-0.196583815158254	6.93114397822106	-5.15755566242214	0.000454175276163535	0.0365563787387045	0.105140645368538	ENSMUSG00000008136	Fhl2	four and a half LIM domains 2
193	-0.491455356546521	3.03411641279112	-5.15006322286216	0.00045907191760074	0.0367590539616676	0.315221764251148	ENSMUSG00000021469	Msx2	msh homeobox 2
194	-0.473126074445728	4.98411757357086	-5.14206542950667	0.00046436122287465	0.0369909192696126	0.166928447253066	ENSMUSG00000027858	Tspan2	tetraspanin 2
195	-0.446338305286234	6.88209142435253	-5.13640140828096	0.000468146517148819	0.0371012116718864	0.0749424890109731	ENSMUSG00000022894	Adamts5	a disintegrin-like and metallopeptidase (reprolysin type) with thrombospondin type 1 motif, 5 (aggrecanase-2)
196	0.249791018510168	9.67248032570328	5.12661382471699	0.000474765633476522	0.0373059015363601	0.0780268864900631	ENSMUSG00000030695	Aldoa	aldolase A, fructose-bisphosphate
197	-0.186867006562404	6.4340122751094	-5.12464789321253	0.000476107181429679	0.0373059015363601	0.0651306771808677	ENSMUSG00000030718	Ppme1	protein phosphatase methylesterase 1
198	-0.603491040074154	1.95798655845611	-5.12192598770468	0.000477971302200032	0.0373059015363601	0.232869195085629	ENSMUSG00000037440	Vnn1	vanin 1
199	-0.27399547120454	6.12795646976163	-5.11379341679423	0.000483587622578593	0.0375013986753519	0.0585611462569107	ENSMUSG00000028385	Snx30	sorting nexin family member 30
200	-1.05613880954249	-0.907581003492642	-5.11127642694978	0.00048534011637092	0.0375013986753519	-0.724377689798346	ENSMUSG00000045382	Cxcr4	chemokine (C-X-C motif) receptor 4
201	-0.27050567331991	4.07439421201368	-5.10782255290628	0.000487755994159812	0.0375013986753519	0.192479604663641	ENSMUSG00000027130	Slc12a6	solute carrier family 12, member 6
202	0.197820807307539	6.67183696584344	5.09925661917342	0.000493803273096593	0.0377783949625483	0.0232278349055512	ENSMUSG00000030259	Rassf8	Ras association (RalGDS/AF-6) domain family (N-terminal) member 8
203	0.414936418125141	1.80208056640017	5.09554361686685	0.000496449399593375	0.0377937390212612	0.180208741925006	ENSMUSG00000079056	Kcnip3	Kv channel interacting protein 3, calsenilin
204	0.203409469243885	6.08490983337261	5.0848070525224	0.000504186642834359	0.0379183639201978	0.0180713967398862	ENSMUSG00000025439	Clns1a	chloride channel, nucleotide-sensitive, 1A
205	-0.333951279436038	5.49726234534227	-5.0834343946532	0.000505185098852343	0.0379183639201978	0.045238990732928	ENSMUSG00000021411	Pxdc1	PX domain containing 1
206	-0.54553438829012	2.39570309131304	-5.08089057964788	0.000507041034865106	0.0379183639201978	0.215481844500838	ENSMUSG00000029212	Gabrb1	gamma-aminobutyric acid (GABA) A receptor, subunit beta 1
207	0.214097118789716	6.70104847283987	5.0797153162628	0.000507900953247117	0.0379183639201978	-0.0060316732100052	ENSMUSG00000020547	Bzw2	basic leucine zipper and W2 domains 2
208	0.273152936570652	5.40657738955805	5.07070308983817	0.000514547079362403	0.0382298584830124	0.0332793883789453	ENSMUSG00000027883	Gpsm2	G-protein signalling modulator 2 (AGS3-like, C. elegans)
209	-0.722031295439524	3.81853682208639	-5.06128476795394	0.000521592142726046	0.0384887825467769	0.15004131716409	ENSMUSG00000047281	Sfn	stratifin
210	-0.382354266647243	5.54071432447252	-5.05656402547557	0.000525162066052957	0.0384887825467769	0.00327040620259211	ENSMUSG00000035873	Pawr	PRKC, apoptosis, WT1, regulator
211	-0.318100269390639	5.13219621952714	-5.05357770440782	0.000527433863273976	0.0384887825467769	0.0263871038265897	ENSMUSG00000031438	Rnf128	ring finger protein 128
212	-0.326567404934821	6.81850637391139	-5.0499512102069	0.000530206793943623	0.0384887825467769	-0.0519863802810843	ENSMUSG00000028128	F3	coagulation factor III
213	-0.262048465066992	4.91234897921214	-5.0495888663309	0.000530484708325578	0.0384887825467769	0.0372552759099412	ENSMUSG00000060477	Irak2	interleukin-1 receptor-associated kinase 2
214	-0.261714238294296	8.12159826774961	-5.03222331022485	0.000543988165414969	0.0392840799454342	-0.0793243224998106	ENSMUSG00000025743	Sdc3	syndecan 3
215	-0.358035069890441	6.31819333248932	-5.01458677692292	0.000558078977343609	0.0399794660499649	-0.0939925187617101	ENSMUSG00000047497	Adamts12	a disintegrin-like and metallopeptidase (reprolysin type) with thrombospondin type 1 motif, 12
216	-0.295210349789492	7.03794220581534	-5.01370756966055	0.000558791553435512	0.0399794660499649	-0.108073068310555	ENSMUSG00000055737	Ghr	growth hormone receptor
217	0.303893002215613	4.59739821890758	5.00696535729306	0.000564288365625234	0.0401866930984902	0.0027831737648718	ENSMUSG00000028487	Bnc2	basonuclin 2
218	-0.299608307718017	4.2098715801501	-4.98226510109065	0.000584924718157345	0.041465259607356	4.2587019402518e-05	ENSMUSG00000032515	Csrnp1	cysteine-serine-rich nuclear protein 1
219	-0.197604820168861	6.75330277655467	-4.96275943512301	0.000601790439992813	0.0420679709107106	-0.18092118091451	ENSMUSG00000024242	Map4k3	mitogen-activated protein kinase kinase kinase kinase 3
220	-0.478630927600088	4.26229779948213	-4.95689718852282	0.000606960183225577	0.0420679709107106	-0.0408917223143153	ENSMUSG00000005148	Klf5	Kruppel-like factor 5
221	0.307373371499433	5.7733834049385	4.95675222643272	0.000607088620217507	0.0420679709107106	-0.156621411022627	ENSMUSG00000032902	Slc16a1	solute carrier family 16 (monocarboxylic acid transporters), member 1
222	-0.439074348294485	1.54561632720211	-4.95654216275936	0.000607274788962296	0.0420679709107106	-0.026063727782951	ENSMUSG00000038777	Sema6c	sema domain, transmembrane domain (TM), and cytoplasmic domain, (semaphorin) 6C
223	-0.185697415973664	8.35956386206668	-4.95434541470089	0.000609225310419509	0.0420679709107106	-0.193479139137938	ENSMUSG00000038244	Mical2	microtubule associated monooxygenase, calponin and LIM domain containing 2
224	-0.235508847410046	6.23595914671117	-4.94960269166567	0.000613459280618555	0.0420679709107106	-0.18844037710307	ENSMUSG00000026031	Cflar	CASP8 and FADD-like apoptosis regulator
225	0.32967383948559	8.15057914801434	4.94624476109583	0.000616475992706309	0.0420679709107106	-0.207055626095304	ENSMUSG00000037071	Scd1	stearoyl-Coenzyme A desaturase 1
226	-0.828078050204716	4.0115960726972	-4.94363972018644	0.000618827227436293	0.0420679709107106	-0.0337647508119767	ENSMUSG00000062960	Kdr	kinase insert domain protein receptor
227	0.322642044798112	5.62359857395152	4.9421924686889	0.000620137609466913	0.0420679709107106	-0.169732106986952	ENSMUSG00000032024	Clmp	CXADR-like membrane protein
228	0.291123368568655	3.63574050640592	4.94162942444924	0.000620648205489971	0.0420679709107106	-0.00677415529172531	ENSMUSG00000079470	Utp14b	UTP14B small subunit processome component
229	0.219345496091828	4.34204299517126	4.93142188490021	0.000629983129642011	0.0425142326877189	-0.0851203365498092	ENSMUSG00000021930	Spryd7	SPRY domain containing 7
230	-0.269947985641887	6.77065282016485	-4.92239198350443	0.000638366046686726	0.042847297735894	-0.241532827401451	ENSMUSG00000041688	Amot	angiomotin
231	-0.307871620544795	8.53304151875102	-4.92015224263286	0.000640463684288308	0.042847297735894	-0.243028511014364	ENSMUSG00000030096	Slc6a6	solute carrier family 6 (neurotransmitter transporter, taurine), member 6
232	-0.174921020852627	6.74429076652087	-4.9141559230282	0.00064611584873566	0.0429449179646652	-0.253573499426541	ENSMUSG00000033855	Ston1	stonin 1
233	0.203298493132471	5.00175432920676	4.91262820544445	0.000647564375646236	0.0429449179646652	-0.170801690319478	ENSMUSG00000058291	Zfp68	zinc finger protein 68
234	-0.307814644134664	5.80056250966083	-4.90460279935818	0.000655230902976118	0.0429449179646652	-0.237126331290942	ENSMUSG00000034101	Ctnnd1	catenin (cadherin associated protein), delta 1
235	-0.751535878541626	4.49066322243852	-4.90452399425947	0.000655306662475065	0.0429449179646652	-0.135938114987951	ENSMUSG00000022358	Fbxo32	F-box protein 32
236	-0.244477343959035	5.1916756382717	-4.89878809652944	0.000660846057783575	0.0429449179646652	-0.2068441015399	ENSMUSG00000030560	Ctsc	cathepsin C
237	-0.52067979839423	7.69551772836187	-4.89810845038853	0.000661505723269842	0.0429449179646652	-0.281694900262523	ENSMUSG00000023092	Fhl1	four and a half LIM domains 1
238	0.18394290136303	6.00522038472074	4.89710687434293	0.000662479135107754	0.0429449179646652	-0.257632415478084	ENSMUSG00000056216	Cebpg	CCAAT/enhancer binding protein (C/EBP), gamma
239	0.222430498561706	5.76839317637297	4.89538725351789	0.00066415396619354	0.0429449179646652	-0.248444506974951	ENSMUSG00000025198	Erlin1	ER lipid raft associated 1
240	-0.418952259060499	3.3388872195995	-4.88550466893958	0.000673867128341498	0.0432498238834812	-0.065575587106375	ENSMUSG00000064023	Klk8	kallikrein related-peptidase 8
241	0.587840680974889	4.3811079212339	4.88489968054876	0.000674466646558753	0.0432498238834812	-0.153238754397709	ENSMUSG00000028179	Cth	cystathionase (cystathionine gamma-lyase)
242	0.928191637677796	-0.228680599014473	4.87350217142264	0.000685868062738494	0.0437991943866144	-0.635448677665869	ENSMUSG00000025407	Gli1	GLI-Kruppel family member GLI1
243	-0.577058840807838	1.40269856880363	-4.86497067576576	0.000694536937978492	0.0441702627140725	-0.161840125003783	ENSMUSG00000004791	Pgf	placental growth factor
244	0.234731743109329	5.05241707192041	4.84900247229141	0.000711077837962391	0.0448159000623858	-0.269388130856149	ENSMUSG00000020280	Pus10	pseudouridylate synthase 10
245	0.93257208933993	2.62730195446545	4.84532453302431	0.00071494688395903	0.0448159000623858	-0.0949229406189787	ENSMUSG00000044734	Serpinb1a	serine (or cysteine) peptidase inhibitor, clade B, member 1a
246	0.202425174339956	4.89599275494632	4.84529984286115	0.000714972932742663	0.0448159000623858	-0.262177341069972	ENSMUSG00000025352	Gdf11	growth differentiation factor 11
247	-0.252240901983766	7.85851680300137	-4.84405384100013	0.000716288812955176	0.0448159000623858	-0.362757373805219	ENSMUSG00000022791	Tnk2	tyrosine kinase, non-receptor, 2
248	-0.225214407402616	7.19666825906886	-4.83898187337731	0.000721671932443797	0.0448850140291888	-0.371096039647903	ENSMUSG00000031274	Col4a5	collagen, type IV, alpha 5
249	-0.727785444855062	2.70880361573474	-4.83754731479848	0.000723202309645917	0.0448850140291888	-0.106130507153066	ENSMUSG00000032076	Cadm1	cell adhesion molecule 1
250	-0.478065197471091	3.44267876193721	-4.83365685578407	0.000727370063665222	0.0449631078555294	-0.146820679868682	ENSMUSG00000042675	Ypel3	yippee like 3
251	0.308475195342319	7.70886892100851	4.81981643748828	0.000742405749850384	0.0457097149728599	-0.399915327129531	ENSMUSG00000030268	Bcat1	branched chain aminotransferase 1, cytosolic
252	-0.383816599900429	3.06494721980712	-4.81294609794383	0.000749992133650608	0.0458142101211394	-0.152417783177267	ENSMUSG00000022747	St3gal6	ST3 beta-galactoside alpha-2,3-sialyltransferase 6
253	0.34694803515383	2.28359043216155	4.81291015344782	0.00075003204093751	0.0458142101211394	-0.144055082772794	ENSMUSG00000041180	Hectd2	HECT domain E3 ubiquitin protein ligase 2
254	0.215522992893814	4.11251402928866	4.805903766294	0.000757854242529667	0.0459123300834336	-0.247425621769893	ENSMUSG00000040112	Mrps35	mitochondrial ribosomal protein S35
255	-0.236057850380577	10.4935997608582	-4.80549031650725	0.000758318541980592	0.0459123300834336	-0.386208138318399	ENSMUSG00000025278	Flnb	filamin, beta
256	-0.776842250870827	0.688742046629883	-4.80344806636491	0.000760616416389718	0.0459123300834336	-0.390065918917379	ENSMUSG00000006342	Susd2	sushi domain containing 2
257	0.310368702179909	4.12351110498407	4.8008751115685	0.000763521989869447	0.0459123300834336	-0.25506564761772	ENSMUSG00000046561	Arsj	arylsulfatase J
258	-0.297852880712458	5.42668460873578	-4.79398640717983	0.000771359604545457	0.0462038423590911	-0.380720450295775	ENSMUSG00000034765	Dusp5	dual specificity phosphatase 5
259	0.383213681501207	7.26135884180488	4.78163419116726	0.000785628769446563	0.0468768610155489	-0.45779226846298	ENSMUSG00000020277	Pfkl	phosphofructokinase, liver, B-type
260	-0.309630740811779	4.34909524937042	-4.76597663187794	0.000804121580324228	0.0477957496243485	-0.330900938142186	ENSMUSG00000035828	Pim3	proviral integration site 3
261	0.286422768947211	5.799107099521	4.74343251571168	0.000831566646038136	0.049161028527731	-0.478952434970844	ENSMUSG00000022895	Ets2	E26 avian leukemia oncogene 2, 3' domain
262	-0.23714819061687	4.48171842280242	-4.73749533569086	0.000838959267147926	0.049161028527731	-0.386475891486396	ENSMUSG00000021025	Nfkbia	nuclear factor of kappa light polypeptide gene enhancer in B cells inhibitor, alpha
263	-0.153458583051428	8.61165412401917	-4.73478594286643	0.00084235606181287	0.049161028527731	-0.522757163433914	ENSMUSG00000030770	Parva	parvin, alpha
264	-0.23333780467725	5.83474183699671	-4.73350379755395	0.000843968601880833	0.049161028527731	-0.497316577923222	ENSMUSG00000002249	Tead3	TEA domain family member 3
265	-0.394300769460105	3.50992106741818	-4.73317984641631	0.000844376551491131	0.049161028527731	-0.297682197900367	ENSMUSG00000025997	Ikzf2	IKAROS family zinc finger 2
266	-0.558740124116692	3.27118685034337	-4.73175137571104	0.000846177920821564	0.049161028527731	-0.280226134376869	ENSMUSG00000027796	Smad9	SMAD family member 9
267	-0.200478620774531	8.24486344641613	-4.72902461717518	0.000849627860210537	0.0491765878340586	-0.535056346725495	ENSMUSG00000091243	Vgll3	vestigial like family member 3
268	-0.263150300376221	6.12414941588575	-4.72644063741869	0.00085291097324384	0.0491824111213071	-0.521216522586022	ENSMUSG00000041895	Wipi1	WD repeat domain, phosphoinositide interacting 1
269	0.263440314729086	4.07192592732002	4.71916316464087	0.000862230253950386	0.0495349678236032	-0.371166196096966	ENSMUSG00000018796	Acsl1	acyl-CoA synthetase long-chain family member 1
