## Supplementary material for "NODAL/TGFβ signalling mediates the self-sustained stemness induced by *PIK3CA*^*H1047R*^ homozygosity in pluripotent stem cells": Dataset S5

	hgnc_symbol	NCBI_gene_ID	ENSP	wiki_description	WTC11_H1047Rhet.mean (lnFC to WT)	WTC11_Het.z
1	TP53BP1	7158	ENSP00000371475	tumor protein p53 binding protein 1	-0.236083139	-1.284327499
2	AKAP12	9590	ENSP00000384537	A-kinase anchoring protein 12	-0.19330906	-1.977942989
3	PNN	5411	ENSP00000216832	pinin, desmosome associated protein	-0.243746993	-1.424909128
4	MARCKSL1	65108	ENSP00000362638	MARCKS like 1	-0.305338196	-1.487670687
5	ZMYND8	23613	ENSP00000439800	zinc finger MYND-type containing 8	-0.327008538	-1.333886184
6	DSP	1832	ENSP00000369129	desmoplakin	-0.670476551	-2.443117208
7	CKB	1152	ENSP00000299198	creatine kinase B	-0.342701972	-2.649298613
8	ARRB1	408	ENSP00000409581	arrestin beta 1	-0.967688224	-1.224791235
9	IQGAP2	10788	ENSP00000274364	IQ motif containing GTPase activating protein 2	-0.447468021	-1.662668209
10	DPPA4	55211	ENSP00000335306	developmental pluripotency associated 4	-0.211995909	-1.403998374
11	PSAT1	29968	ENSP00000365773	phosphoserine aminotransferase 1	0.198898043	1.850466516
12	CRMP1	1400	ENSP00000321606	collapsin response mediator protein 1	-0.271655954	-1.553344101
13	ROBO1	6091	ENSP00000420321	roundabout guidance receptor 1	-0.677988577	-1.44212316
14	ARHGAP1	392	ENSP00000310491	Rho GTPase activating protein 1	0.260763314	1.208901046
15	SLC3A2	6520	ENSP00000367123	solute carrier family 3 member 2	0.206409524	1.834364869
16	SLC25A11	8402	ENSP00000225665	solute carrier family 25 member 11	-0.217338463	-1.29064313
17	PSMB7	5695	ENSP00000259457	proteasome subunit beta 7	0.283294777	1.479496771
18	CRABP1	1381	ENSP00000299529	cellular retinoic acid binding protein 1	-0.600300965	-3.176502291
19	CASP3	836	ENSP00000311032	caspase 3	-0.323085824	-1.251424207
20	ANXA2	302	ENSP00000346032	annexin A2	0.296144547	2.545552099
21	ACAT2	39	ENSP00000356015	acetyl-CoA acetyltransferase 2	-0.690850051	-4.077294804
22	SERPINB9	5272	ENSP00000370074	serpin family B member 9	-0.24561162	-2.174232558
23	SUMO2	6613	ENSP00000405965	small ubiquitin-like modifier 2	-0.636360841	-1.382460876
24	TAGLN	6876	ENSP00000431941	transgelin	0.407299416	2.997212081
25	CBR1	873	ENSP00000290349	carbonyl reductase 1	-0.199872468	-1.38433856
26	MSN	4478	ENSP00000353408	moesin	0.242567563	2.227401196
27	APOE	348	ENSP00000252486	apolipoprotein E	0.186416847	1.706524561
28	MDH1	4190	ENSP00000438144	malate dehydrogenase 1	0.229857547	1.627701223
29	AQR	9716	ENSP00000156471	aquarius intron-binding spliceosomal factor	-0.417035106	-1.349789769
30	CEBPZ	10153	ENSP00000234170	CCAAT/enhancer binding protein zeta	0.218888956	1.464260851
31	RAB5A	5868	ENSP00000273047	RAB5A, member RAS oncogene family	0.506491453	1.821082552
32	PPIB	5479	ENSP00000300026	peptidylprolyl isomerase B	0.185570044	1.578088856
33	HINT1	3094	ENSP00000304229	histidine triad nucleotide binding protein 1	-0.406709843	-1.418579745
34	GLS	2744	ENSP00000317379	glutaminase	-0.280984796	-1.463328768
35	TUBB6	84617	ENSP00000318697	tubulin beta 6 class V	-0.497994047	-1.906575479
36	LIPA	3988	ENSP00000337354	lipase A, lysosomal acid type	0.444999216	1.603766541
37	G3BP2	9908	ENSP00000352738	G3BP stress granule assembly factor 2	0.226921232	1.629433001
38	TFRC	7037	ENSP00000353224	transferrin receptor	0.202785831	1.591573656
39	OAT	4942	ENSP00000357838	ornithine aminotransferase	-0.311834305	-2.125704543
40	BTF3L4	91408	ENSP00000360664	basic transcription factor 3 like 4	-0.239718052	-1.228063307
41	TPM2	7169	ENSP00000367550	tropomyosin 2 (beta)	-0.546434851	-1.931683078
42	GLDC	2731	ENSP00000370737	glycine decarboxylase	-0.238203072	-1.518115792
43	FSCN1	6624	ENSP00000371798	fascin actin-bundling protein 1	-0.207173295	-1.757667879
44	ASNS	440	ENSP00000377846	asparagine synthetase (glutamine-hydrolyzing)	0.265089557	2.387847539
45	AK4	205	ENSP00000378743	adenylate kinase 4	-0.385210579	-2.871136648
46	PUM3	9933	ENSP00000380982	pumilio RNA binding family member 3	0.260507225	1.275842377
47	PLD3	23646	ENSP00000386293	phospholipase D family member 3	0.22350114	1.219388605
48	AASS	10157	ENSP00000403768	aminoadipate-semialdehyde synthase	0.222695448	2.417255532
49	LRPAP1	4043	ENSP00000421922	LDL receptor related protein associated protein 1	0.304372309	1.228146636
50	GON7	84520	ENSP00000478863	GON7, KEOPS complex subunit homolog	-0.531790396	-1.468746239
51	ACTN4	81	ENSP00000489220	actinin alpha 4	0.183633437	2.571245351
52	NQO1	1728	ENSP00000319788	NAD(P)H quinone dehydrogenase 1	0.380063846	1.282796342
53	Sep-06	23157	ENSP00000341524	septin 6	-0.406761149	-1.363005284
54	RHOT1	55288	ENSP00000351132	ras homolog family member T1	-0.867605916	-1.329051765
