## Supplementary material for "NODAL/TGFβ signalling mediates the self-sustained stemness induced by *PIK3CA*^*H1047R*^ homozygosity in pluripotent stem cells": Dataset S6

	hgnc_symbol	ENSP	NCBI_gene_ID	wiki_description	WTC11_H1047Rhom.mean (lnFC to WT)	WTC11_Homo.z
1	MAP1B	ENSP00000296755	4131	microtubule associated protein 1B	0.375492129	3.702008264
2	ACIN1	ENSP00000262710	22985	apoptotic chromatin condensation inducer 1	-0.240373763	-1.683602267
3	TJP2	ENSP00000489860	9414	tight junction protein 2	0.195861597	1.546384623
4	THRAP3	ENSP00000346634	9967	thyroid hormone receptor associated protein 3	-0.225279039	-2.08734278
5	AKAP12	ENSP00000384537	9590	A-kinase anchoring protein 12	0.199650303	2.015343468
6	AFDN	ENSP00000383623	4301	afadin, adherens junction formation factor	0.21310815	1.394737697
7	CTNND1	ENSP00000382004	1500	catenin delta 1	0.211501766	1.622870373
8	TOP2A	ENSP00000411532	7153	topoisomerase (DNA) II alpha	0.255265062	2.308506358
9	FLNA	ENSP00000358866	2316	filamin A	0.193654531	4.39872467
10	ARID1A	ENSP00000320485	8289	AT-rich interaction domain 1A	-0.245344361	-1.281946402
11	PAK1	ENSP00000278568	5058	p21 (RAC1) activated kinase 1	0.302030362	1.997275408
12	SON	ENSP00000348984	6651	SON DNA binding protein	-0.322355869	-1.596336102
13	VCL	ENSP00000211998	7414	vinculin	0.257079718	4.476942467
14	AHNAK	ENSP00000367263	79026	AHNAK nucleoprotein	0.337699987	1.388688589
15	BCLAF1	ENSP00000435210	9774	BCL2 associated transcription factor 1	-0.238644544	-1.559418126
16	MARCKS	ENSP00000478061	4082	myristoylated alanine rich protein kinase C substrate	-0.470335668	-2.6471276
17	PDS5B	ENSP00000313851	23047	PDS5 cohesin associated factor B	-0.298386681	-1.384060748
18	TACC3	ENSP00000326550	10460	transforming acidic coiled-coil containing protein 3	0.412002567	1.802816333
19	NES	ENSP00000357206	10763	nestin	0.546843131	5.009632026
20	ZYX	ENSP00000324422	7791	zyxin	0.303174256	1.885984755
21	MTA1	ENSP00000333633	9112	metastasis associated 1	-0.236374681	-1.292259059
22	DNMT1	ENSP00000352516	1786	DNA methyltransferase 1	-0.31544242	-1.970446343
23	HTATSF1	ENSP00000218364	27336	HIV-1 Tat specific factor 1	-0.351717592	-1.450607053
24	SALL4	ENSP00000217086	57167	spalt like transcription factor 4	-0.450404527	-2.884177125
25	MFAP1	ENSP00000267812	4236	microfibrillar associated protein 1	-0.35157071	-1.399215693
26	HNRNPK	ENSP00000365458	3190	heterogeneous nuclear ribonucleoprotein K	-0.212269245	-2.419217017
27	NOP56	ENSP00000370589	10528	NOP56 ribonucleoprotein	-0.194292622	-1.587619137
28	PAK2	ENSP00000314067	5062	p21 (RAC1) activated kinase 2	0.346490567	1.679246229
29	HNRNPA2B1	ENSP00000346694	3181	heterogeneous nuclear ribonucleoprotein A2/B1	-0.434009986	-3.787304283
30	RPS6	ENSP00000369757	6194	ribosomal protein S6	-0.228360164	-1.26167264
31	LIMA1	ENSP00000378400	51474	LIM domain and actin binding 1	0.300106097	1.24122643
32	IRF2BPL	ENSP00000238647	64207	interferon regulatory factor 2 binding protein like	0.245643928	1.420098335
33	MYH10	ENSP00000353590	4628	myosin heavy chain 10	-0.396386497	-6.254295095
34	SRSF6	ENSP00000244020	6431	serine and arginine rich splicing factor 6	-0.262894215	-1.40106322
35	PDLIM1	ENSP00000360305	9124	PDZ and LIM domain 1	0.544515535	4.01315868
36	PYM1	ENSP00000386156	84305	PYM homolog 1, exon junction complex associated factor	-0.316106667	-1.553541125
37	GTF2I	ENSP00000460070	2969	general transcription factor IIi	-0.298494758	-2.758999126
38	SNRNP70	ENSP00000472998	6625	small nuclear ribonucleoprotein U1 subunit 70	-0.218632114	-1.462112297
39	RRM2	ENSP00000484183	6241	ribonucleotide reductase regulatory subunit M2	0.399541481	1.971539506
40		ENSP00000492076	NA		-0.257127323	-2.483303783
41	SET	ENSP00000361777	6418	SET nuclear proto-oncogene	-0.214373711	-1.506671342
42	HNRNPC	ENSP00000404848	3183	heterogeneous nuclear ribonucleoprotein C (C1/C2)	-0.270756942	-2.496438685
43	NEFM	ENSP00000221166	4741	neurofilament, medium polypeptide	1.039234535	1.59318052
44	NUMA1	ENSP00000377298	4926	nuclear mitotic apparatus protein 1	-0.194706169	-1.840293736
45	HUWE1	ENSP00000262854	10075	HECT, UBA and WWE domain containing 1, E3 ubiquitin protein ligase	-0.308072116	-2.592655281
46	TACC2	ENSP00000334280	10579	transforming acidic coiled-coil containing protein 2	0.808672384	1.24529032
47	FLNB	ENSP00000420213	2317	filamin B	0.231390895	3.411127219
48	PDLIM5	ENSP00000424360	10611	PDZ and LIM domain 5	0.490151591	2.275676433
49	NONO	ENSP00000276079	4841	non-POU domain containing, octamer-binding	-0.190270596	-1.71843211
50	CKB	ENSP00000299198	1152	creatine kinase B	0.311899127	2.600649542
51	MYEF2	ENSP00000316950	50804	myelin expression factor 2	-0.769375103	-1.264420862
52	SF3B2	ENSP00000318861	10992	splicing factor 3b subunit 2	-0.249523333	-2.248169749
53	PKM	ENSP00000334983	5315	pyruvate kinase, muscle	-0.229277146	-2.863570166
54	LMNA	ENSP00000357283	4000	lamin A/C	0.359264478	2.223941948
55	HDAC1	ENSP00000362649	3065	histone deacetylase 1	-0.418325375	-1.402794686
56	HMGCS1	ENSP00000399402	3157	3-hydroxy-3-methylglutaryl-CoA synthase 1	0.218707565	2.070613713
57	ARRB1	ENSP00000409581	408	arrestin beta 1	0.610220976	1.215525063
58	PRPF8	ENSP00000488611	10594	pre-mRNA processing factor 8	-0.219116775	-3.225312597
59	PRKDC	ENSP00000313420	5591	protein kinase, DNA-activated, catalytic polypeptide	-0.202550076	-3.843107687
60	HN1	ENSP00000348316	51155	hematological and neurological expressed 1	0.622917982	2.500637032
61	CALD1	ENSP00000354826	800	caldesmon 1	0.735079308	6.070188483
62	KIAA0368	ENSP00000259335	23392	KIAA0368	0.183237825	1.735931131
63	SNRNP200	ENSP00000317123	23020	small nuclear ribonucleoprotein U5 subunit 200	-0.299480191	-3.609571102
64	SAFB	ENSP00000467423	6294	scaffold attachment factor B	-0.340029175	-1.864005265
65	RPS5	ENSP00000471388	6193	ribosomal protein S5	-0.19541618	-1.30391659
66	USP5	ENSP00000229268	8078	ubiquitin specific peptidase 5	-0.195178814	-1.63128318
67	NUP210	ENSP00000254508	23225	nucleoporin 210	-0.303124066	-1.624333503
68	SLC7A5	ENSP00000261622	8140	solute carrier family 7 member 5	0.589799423	1.559348474
69	NOP58	ENSP00000264279	51602	NOP58 ribonucleoprotein	-0.189123082	-1.49712199
70	HNRNPH3	ENSP00000265866	3189	heterogeneous nuclear ribonucleoprotein H3	-0.241511383	-1.467703054
71	TPM4	ENSP00000345230	7171	tropomyosin 4	0.18747801	1.412955177
72	EPHA2	ENSP00000351209	1969	EPH receptor A2	0.851859984	1.508220136
73	F11R	ENSP00000357005	50848	F11 receptor	0.520968666	1.624228133
74	HELLS	ENSP00000377601	3070	helicase, lymphoid-specific	0.235766661	1.267390846
75	LDHB	ENSP00000379386	3945	lactate dehydrogenase B	-0.18482303	-1.676140031
76	CAST	ENSP00000425721	831	calpastatin	-0.547495938	-1.245788638
77	PSME2	ENSP00000484569	5721	proteasome activator subunit 2	-0.454028407	-2.123074608
78	PTBP1	ENSP00000489604	5725	polypyrimidine tract binding protein 1	-0.274526258	-2.529792465
79	PXN	ENSP00000489840	5829	paxillin	0.578774325	1.406587382
80	IGF2BP3	ENSP00000258729	10643	insulin like growth factor 2 mRNA binding protein 3	-0.259507576	-2.484952624
81	AARS	ENSP00000261772	16	alanyl-tRNA synthetase	0.183218892	2.069567997
82	ASMTL	ENSP00000370718	8623	acetylserotonin O-methyltransferase-like	-0.315619439	-1.635469701
83	CRMP1	ENSP00000321606	1400	collapsin response mediator protein 1	0.390811569	2.473427432
84	APRT	ENSP00000367615	353	adenine phosphoribosyltransferase	-0.200075269	-1.233561655
85	ACSL3	ENSP00000375918	2181	acyl-CoA synthetase long-chain family member 3	0.21354305	1.502425189
86	BASP1	ENSP00000482066	10409	brain abundant membrane attached signal protein 1	-0.56602728	-2.673419721
87	SPATS2L	ENSP00000482515	26010	spermatogenesis associated serine rich 2 like	0.414126151	1.617887076
88	USP9X	ENSP00000316357	8239	ubiquitin specific peptidase 9, X-linked	-0.22048951	-1.770748847
89	SLC3A2	ENSP00000367123	6520	solute carrier family 3 member 2	0.625707102	5.473318183
90	CAPG	ENSP00000386965	822	capping actin protein, gelsolin like	0.326385029	2.083762455
91	FKBP8	ENSP00000476767	23770	FK506 binding protein 8	-0.329652679	-1.439275498
92	RRAS2	ENSP00000256196	22800	related RAS viral (r-ras) oncogene homolog 2	0.221275011	1.288036061
93	SRSF3	ENSP00000482833	6428	serine and arginine rich splicing factor 3	-0.257620264	-1.376479471
94	HSD17B10	ENSP00000168216	3028	hydroxysteroid 17-beta dehydrogenase 10	-0.230419245	-1.484031254
95	EHD4	ENSP00000220325	30844	EH domain containing 4	0.533494704	1.530682507
96	PLIN3	ENSP00000221957	10226	perilipin 3	-0.298336049	-2.222747184
97	SLC25A11	ENSP00000225665	8402	solute carrier family 25 member 11	-0.276772215	-1.547731271
98	C12orf57	ENSP00000229281	113246	chromosome 12 open reading frame 57	-0.470889531	-1.20340502
99	PGLS	ENSP00000252603	25796	6-phosphogluconolactonase	-0.37852402	-1.713003147
100	TUBB2B	ENSP00000259818	347733	tubulin beta 2B class IIb	0.314483738	1.672066861
101	PSMB1	ENSP00000262193	5689	proteasome subunit beta 1	-0.22009721	-1.271422264
102	AGPS	ENSP00000264167	8540	alkylglycerone phosphate synthase	-0.231742616	-1.405094206
103	RAB7A	ENSP00000265062	7879	RAB7A, member RAS oncogene family	0.192096827	1.484985463
104	FABP5	ENSP00000297258	2171	fatty acid binding protein 5	0.265030188	1.698535628
105	PGM2L1	ENSP00000298198	283209	phosphoglucomutase 2 like 1	0.263084254	1.266497327
106	CRABP1	ENSP00000299529	1381	cellular retinoic acid binding protein 1	0.191946336	1.22350057
107	MAPRE2	ENSP00000300249	10982	microtubule associated protein RP/EB family member 2	-0.503764636	-1.410968962
108	CASP3	ENSP00000311032	836	caspase 3	0.396943435	1.85220132
109	RPL10	ENSP00000341730	6134	ribosomal protein L10	-0.23061134	-1.432471878
110	ANXA2	ENSP00000346032	302	annexin A2	0.433963335	3.812915891
111	SFPQ	ENSP00000349748	6421	splicing factor proline and glutamine rich	-0.189084318	-1.949000517
112	HNRNPAB	ENSP00000351108	3182	heterogeneous nuclear ribonucleoprotein A/B	-0.250019969	-1.379103572
113	IPO9	ENSP00000354742	55705	importin 9	-0.291958721	-1.229122299
114	ACAT2	ENSP00000356015	39	acetyl-CoA acetyltransferase 2	-0.303143652	-1.923928319
115	MAPRE1	ENSP00000364721	22919	microtubule associated protein RP/EB family member 1	-0.261747164	-1.900298798
116	PPP6R3	ENSP00000377390	55291	protein phosphatase 6 regulatory subunit 3	-0.284634411	-1.371094942
117	FKBP3	ENSP00000379374	2287	FK506 binding protein 3	-0.278249047	-1.630939639
118	SNU13	ENSP00000383989	4809	SNU13 homolog, small nuclear ribonucleoprotein (U4/U6.U5)	-0.354024546	-1.817632854
119	SPG20	ENSP00000406061	23111	spastic paraplegia 20 (Troyer syndrome)	0.65981605	2.506432749
120	RRM2B	ENSP00000428115	50484	ribonucleotide reductase regulatory TP53 inducible subunit M2B	0.739156059	2.334756478
121	TAGLN	ENSP00000431941	6876	transgelin	1.054099237	7.624306186
122	IFITM1	ENSP00000437057	8519	interferon induced transmembrane protein 1	0.504160763	1.303437076
123	HNRNPUL2-BSCL2	ENSP00000456010	NA		-0.258079918	-1.477418508
124	RBP1	ENSP00000232219	5947	retinol binding protein 1	0.534003032	1.661164067
125	GFPT2	ENSP00000253778	9945	glutamine-fructose-6-phosphate transaminase 2	0.341864164	1.696444619
126	RPS11	ENSP00000270625	6205	ribosomal protein S11	-0.20685289	-1.470214872
127	CBR1	ENSP00000290349	873	carbonyl reductase 1	0.49065122	3.465541524
128	UBXN7	ENSP00000296328	26043	UBX domain protein 7	-0.258329937	-1.234042325
129	MSN	ENSP00000353408	4478	moesin	-0.484950619	-3.774621701
130	DYNLT1	ENSP00000356056	6993	dynein light chain Tctex-type 1	-0.598765128	-1.254934612
131	EHD1	ENSP00000479153	10938	EH domain containing 1	0.529602903	1.636242212
132	APOE	ENSP00000252486	348	apolipoprotein E	-0.555437412	-4.581836788
133	PARK7	ENSP00000340278	11315	Parkinsonism associated deglycase	-0.186685852	-1.204122446
134	RBBP4	ENSP00000362592	5928	RB binding protein 4, chromatin remodeling factor	-0.266453525	-1.469758953
135	PAK1IP1	ENSP00000368887	55003	PAK1 interacting protein 1	0.588258036	1.288832019
136	CSRP1	ENSP00000434147	1465	cysteine and glycine rich protein 1	0.704767778	1.698630601
137	PDXK	ENSP00000291565	8566	pyridoxal (pyridoxine, vitamin B6) kinase	0.286069601	1.236271321
138	PNP	ENSP00000354532	4860	purine nucleoside phosphorylase	0.534152418	4.638233798
139	TAGLN2	ENSP00000357076	8407	transgelin 2	0.396907442	2.742432931
140	CBX5	ENSP00000401009	23468	chromobox 5	-0.345934108	-1.524027276
141	SLC1A5	ENSP00000444408	6510	solute carrier family 1 member 5	0.559972883	2.727621013
142	ARF5	ENSP00000000233	381	ADP ribosylation factor 5	-0.299327271	-1.26850661
143	CYP51A1	ENSP00000003100	1595	cytochrome P450 family 51 subfamily A member 1	-0.215449395	-1.237122819
144	RALA	ENSP00000005257	5898	RAS like proto-oncogene A	0.225128624	1.313207328
145	ISOC1	ENSP00000173527	51015	isochorismatase domain containing 1	-0.377969959	-1.236663852
146	PYGL	ENSP00000216392	5836	glycogen phosphorylase L	0.351237368	2.336501948
147	YKT6	ENSP00000223369	10652	YKT6 v-SNARE homolog (S. cerevisiae)	0.391687417	1.824356565
148	PRPF19	ENSP00000227524	27339	pre-mRNA processing factor 19	-0.239047518	-1.53287436
149	MLEC	ENSP00000228506	9761	malectin	0.291418475	1.597329626
150	ENO2	ENSP00000229277	2026	enolase 2	-0.280894982	-1.622134592
151	TMEM14C	ENSP00000229563	51522	transmembrane protein 14C	-0.754888375	-1.456406799
152	NUDCD1	ENSP00000239690	84955	NudC domain containing 1	0.50780622	3.049768019
153	PTGIS	ENSP00000244043	5740	prostaglandin I2 synthase	-0.739226207	-1.836339653
154	BST2	ENSP00000252593	684	bone marrow stromal cell antigen 2	-1.348913316	-1.548043717
155	NARS	ENSP00000256854	4677	asparaginyl-tRNA synthetase	0.210332497	2.081239007
156	LAMC1	ENSP00000258341	3915	laminin subunit gamma 1	0.290426098	2.095797164
157	ARL3	ENSP00000260746	403	ADP ribosylation factor like GTPase 3	-0.267492984	-1.221486148
158	LGALS3BP	ENSP00000262776	3959	galectin 3 binding protein	-0.808678214	-1.339647208
159	ILVBL	ENSP00000263383	10994	ilvB acetolactate synthase like	-0.451712253	-1.607611821
160	TUBB4A	ENSP00000264071	10382	tubulin beta 4A class IVa	0.648878894	1.905716008
161	ANXA3	ENSP00000264908	306	annexin A3	1.313235906	4.843794681
162	CALB1	ENSP00000265431	793	calbindin 1	0.658082043	2.282354823
163	PRDX5	ENSP00000265462	25824	peroxiredoxin 5	-0.276392268	-1.614390689
164	BTAF1	ENSP00000265990	9044	B-TFIID TATA-box binding protein associated factor 1	-0.549322671	-1.269821049
165	SRP14	ENSP00000267884	6727	signal recognition particle 14	-0.283298421	-1.286913522
166	MFGE8	ENSP00000268150	4240	milk fat globule-EGF factor 8 protein	-0.734095834	-3.487318755
167	MAP1LC3B	ENSP00000268607	81631	microtubule associated protein 1 light chain 3 beta	0.454467693	1.634936951
168	AKAP8	ENSP00000269701	10270	A-kinase anchoring protein 8	-1.038920924	-1.203107487
169	SOD1	ENSP00000270142	6647	superoxide dismutase 1, soluble	-0.495814628	-1.942301206
170	PLCB3	ENSP00000279230	5331	phospholipase C beta 3	-0.268217057	-1.650817632
171	AKR1B1	ENSP00000285930	231	aldo-keto reductase family 1 member B	-0.350300828	-1.879961294
172	PDIA4	ENSP00000286091	9601	protein disulfide isomerase family A member 4	0.289335979	3.443165734
173	BAX	ENSP00000293288	581	BCL2 associated X, apoptosis regulator	0.282698045	1.260000774
174	ITGB5	ENSP00000296181	3693	integrin subunit beta 5	0.410216905	2.034551606
175	ANXA5	ENSP00000296511	308	annexin A5	0.262185788	2.446269271
176	UBLCP1	ENSP00000296786	134510	ubiquitin like domain containing CTD phosphatase 1	-0.48809086	-1.719800028
177	HPRT1	ENSP00000298556	3251	hypoxanthine phosphoribosyltransferase 1	-0.330310795	-1.652447511
178	CPSF2	ENSP00000298875	53981	cleavage and polyadenylation specific factor 2	-0.312425512	-1.571532917
179	FEN1	ENSP00000305480	2237	flap structure-specific endonuclease 1	-0.202706056	-1.292986455
180	MRPL46	ENSP00000312311	26589	mitochondrial ribosomal protein L46	-0.442197499	-1.210776467
181	MED29	ENSP00000314343	55588	mediator complex subunit 29	-0.67978869	-1.395724489
182	HNRNPA0	ENSP00000316042	10949	heterogeneous nuclear ribonucleoprotein A0	-0.278332973	-1.730334197
183	GLS	ENSP00000317379	2744	glutaminase	0.481500527	2.747569395
184	TUBB6	ENSP00000318697	84617	tubulin beta 6 class V	0.594316678	2.071604046
185	TUBB3	ENSP00000320295	10381	tubulin beta 3 class III	0.690570567	2.88146175
186	NT5DC1	ENSP00000326858	221294	5'-nucleotidase domain containing 1	-0.361365615	-1.201763826
187	PRDX6	ENSP00000342026	9588	peroxiredoxin 6	0.333606946	3.355820848
188	CS	ENSP00000342056	1431	citrate synthase	0.184658889	1.502689208
189	PPA2	ENSP00000343885	27068	pyrophosphatase (inorganic) 2	-0.552857832	-1.679839398
190	RPL22	ENSP00000346088	6146	ribosomal protein L22	-0.288483538	-1.315617946
191	ALDH9A1	ENSP00000346827	223	aldehyde dehydrogenase 9 family member A1	-0.224550948	-1.494094092
192	HMGN5	ENSP00000350848	79366	high mobility group nucleosome binding domain 5	-0.404142312	-1.284000177
193	TFRC	ENSP00000353224	7037	transferrin receptor	0.467947693	3.718877132
194	NCKAP1	ENSP00000354251	10787	NCK associated protein 1	0.218770952	1.672873372
195	EPHX1	ENSP00000355802	2052	epoxide hydrolase 1	0.281269101	1.449613773
196	ECHS1	ENSP00000357535	1892	enoyl-CoA hydratase, short chain 1	-0.221170391	-1.227793202
197	S100A10	ENSP00000357801	6281	S100 calcium binding protein A10	0.923352089	1.69883722
198	OAT	ENSP00000357838	4942	ornithine aminotransferase	0.519995241	4.1855937
199	SARS	ENSP00000358939	6301	seryl-tRNA synthetase	0.275621164	2.316328471
200	GOT1	ENSP00000359539	2805	glutamic-oxaloacetic transaminase 1	0.186725423	1.577284111
201	HSPB11	ENSP00000360429	51668	heat shock protein family B (small) member 11	-0.52704735	-1.206702709
202	BTF3L4	ENSP00000360664	91408	basic transcription factor 3 like 4	-0.538915181	-2.22290109
203	ASS1	ENSP00000361469	445	argininosuccinate synthase 1	0.362940425	1.712356907
204	GNL2	ENSP00000362153	29889	G protein nucleolar 2	-0.502019248	-1.291304742
205	PPA1	ENSP00000362329	5464	pyrophosphatase (inorganic) 1	0.219731452	1.537690728
206	ALDH1B1	ENSP00000366927	219	aldehyde dehydrogenase 1 family member B1	-0.385629919	-2.588612446
207	RSU1	ENSP00000367154	6251	Ras suppressor protein 1	0.320946113	1.460225536
208	HSPA14	ENSP00000367623	51182	heat shock protein family A (Hsp70) member 14	-0.253855498	-1.270151723
209	TUBB2A	ENSP00000369703	7280	tubulin beta 2A class IIa	0.665997866	1.515812051
210	GLDC	ENSP00000370737	2731	glycine decarboxylase	0.239410532	1.883802925
211	FSCN1	ENSP00000371798	6624	fascin actin-bundling protein 1	0.420763854	3.746045195
212	SAP18	ENSP00000371973	10284	Sin3A associated protein 18	-0.327261269	-1.433599435
213	PRCP	ENSP00000377055	5547	prolylcarboxypeptidase	-0.419377234	-1.53159654
214	LAMB1	ENSP00000377191	3912	laminin subunit beta 1	0.231387142	1.515389237
215	MTHFD2	ENSP00000377617	10797	methylenetetrahydrofolate dehydrogenase (NADP+ dependent) 2, methenyltetrahydrofolate cyclohydrolase	0.285104965	1.219566533
216	ASNS	ENSP00000377846	440	asparagine synthetase (glutamine-hydrolyzing)	0.53684029	4.498804429
217	P4HA1	ENSP00000378353	5033	prolyl 4-hydroxylase subunit alpha 1	0.247254724	1.259926581
218	SMARCD1	ENSP00000378414	6602	SWI/SNF related, matrix associated, actin dependent regulator of chromatin, subfamily d, member 1	-0.259093086	-1.439918948
219	AK4	ENSP00000378743	205	adenylate kinase 4	0.240107085	1.810778881
220	NUDT1	ENSP00000380241	4521	nudix hydrolase 1	0.318593654	1.570392628
221	FAM98B	ENSP00000380734	283742	family with sequence similarity 98 member B	-0.228645123	-1.214485968
222	PUM3	ENSP00000380982	9933	pumilio RNA binding family member 3	0.234596006	1.202494673
223	QSER1	ENSP00000382241	79832	glutamine and serine rich 1	-0.610005458	-1.307330834
224	VSNL1	ENSP00000384014	7447	visinin like 1	0.666442591	4.443284357
225	TF	ENSP00000385834	7018	transferrin	0.299704747	1.797905147
226	PLS1	ENSP00000387890	5357	plastin 1	0.310664306	1.204126239
227	ITGB1	ENSP00000388694	3688	integrin subunit beta 1	0.41124408	2.677808664
228	SCRN1	ENSP00000388942	9805	secernin 1	0.484506964	1.338588108
229	PPT1	ENSP00000394863	5538	palmitoyl-protein thioesterase 1	-0.375100847	-1.857503954
230	MOV10	ENSP00000399797	4343	Mov10 RISC complex RNA helicase	0.300453492	1.391674549
231	CRYZ	ENSP00000399805	1429	crystallin zeta	-0.183317255	-1.307729793
232	SLC25A13	ENSP00000400101	10165	solute carrier family 25 member 13	-0.193021857	-1.481263589
233	SNRPE	ENSP00000400591	6635	small nuclear ribonucleoprotein polypeptide E	-0.366119095	-1.216118944
234	HK1	ENSP00000402103	3098	hexokinase 1	0.216478245	2.38557403
235	AASS	ENSP00000403768	10157	aminoadipate-semialdehyde synthase	-0.407995752	-4.196445
236	HSPA1A	ENSP00000408907	3303	heat shock protein family A (Hsp70) member 1A	0.188011394	1.616944138
237	GPD2	ENSP00000409708	2820	glycerol-3-phosphate dehydrogenase 2	-0.526246649	-2.007006926
238	CKMT1B	ENSP00000413255	1159	creatine kinase, mitochondrial 1B	-0.253734731	-1.319320338
239	PLTP	ENSP00000417138	5360	phospholipid transfer protein	-0.861972342	-1.870185232
240	ANP32A	ENSP00000417864	8125	acidic nuclear phosphoprotein 32 family member A	-0.302881649	-1.869012951
241	GNPDA1	ENSP00000421524	10007	glucosamine-6-phosphate deaminase 1	-0.275110678	-1.614897663
242	UCHL1	ENSP00000423623	7345	ubiquitin C-terminal hydrolase L1	-0.245844802	-1.614221038
243	COPS4	ENSP00000424791	51138	COP9 signalosome subunit 4	-0.192836784	-1.358585963
244	ELOC	ENSP00000428334	6921	elongin C	-0.346226321	-1.239227384
245	TBCA	ENSP00000429793	6902	tubulin folding cofactor A	0.23019648	1.231769835
246	RAB5C	ENSP00000447053	5878	RAB5C, member RAS oncogene family	0.270666614	1.22603779
247	ANP32E	ENSP00000463154	81611	acidic nuclear phosphoprotein 32 family member E	-0.550343492	-1.550158785
248	POP4	ENSP00000465213	NA		1.189485928	1.364375513
249	DYNLL2	ENSP00000477310	140735	dynein light chain LC8-type 2	-0.401764145	-1.243456111
250	RNH1	ENSP00000478664	6050	ribonuclease/angiogenin inhibitor 1	-0.491860791	-1.688251653
251	GON7	ENSP00000478863	84520	GON7, KEOPS complex subunit homolog	-0.529730297	-1.717766443
252	POLD1	ENSP00000481858	5424	DNA polymerase delta 1, catalytic subunit	-0.485360701	-2.208120422
253	HMGN3	ENSP00000482613	9324	high mobility group nucleosomal binding domain 3	-0.855507876	-1.724965903
254	HNRNPR	ENSP00000488945	10236	heterogeneous nuclear ribonucleoprotein R	-0.317524318	-2.344590204
255	FDFT1	ENSP00000491537	2222	farnesyl-diphosphate farnesyltransferase 1	0.225126648	1.817780126
256	LPP	ENSP00000491657	4026	LIM domain containing preferred translocation partner in lipoma	0.321300867	1.248036836
257	NQO1	ENSP00000319788	1728	NAD(P)H quinone dehydrogenase 1	0.470443607	1.52304133
258	NME1	ENSP00000013034	4830	NME/NM23 nucleoside diphosphate kinase 1	-0.657386146	-1.234883388
