## Supplementary material for "NODAL/TGFβ signalling mediates the self-sustained stemness induced by *PIK3CA*^*H1047R*^ homozygosity in pluripotent stem cells": Dataset S7

	hgnc_symbol	wiki_description.x	WTC11_H1047Rhet.mean (lnFC to WT)	WTC11_H1047Rhom.mean (lnFC to WT)	WTC11_Het.z	WTC11_Homo.z	direction
1	AKAP12	A-kinase anchoring protein 12	-0.19330906	0.199650303	-1.977942989	2.015343468	discordant
2	CKB	creatine kinase B	-0.342701972	0.311899127	-2.649298613	2.600649542	discordant
3	ARRB1	arrestin beta 1	-0.967688224	0.610220976	-1.224791235	1.215525063	discordant
4	CRMP1	collapsin response mediator protein 1	-0.271655954	0.390811569	-1.553344101	2.473427432	discordant
5	CRABP1	cellular retinoic acid binding protein 1	-0.600300965	0.191946336	-3.176502291	1.22350057	discordant
6	CASP3	caspase 3	-0.323085824	0.396943435	-1.251424207	1.85220132	discordant
7	CBR1	carbonyl reductase 1	-0.199872468	0.49065122	-1.38433856	3.465541524	discordant
8	GLS	glutaminase	-0.280984796	0.481500527	-1.463328768	2.747569395	discordant
9	TUBB6	tubulin beta 6 class V	-0.497994047	0.594316678	-1.906575479	2.071604046	discordant
10	OAT	ornithine aminotransferase	-0.311834305	0.519995241	-2.125704543	4.1855937	discordant
11	GLDC	glycine decarboxylase	-0.238203072	0.239410532	-1.518115792	1.883802925	discordant
12	FSCN1	fascin actin-bundling protein 1	-0.207173295	0.420763854	-1.757667879	3.746045195	discordant
13	AK4	adenylate kinase 4	-0.385210579	0.240107085	-2.871136648	1.810778881	discordant
14	MSN	moesin	0.242567563	-0.484950619	2.227401196	-3.774621701	discordant
15	APOE	apolipoprotein E	0.186416847	-0.555437412	1.706524561	-4.581836788	discordant
16	AASS	aminoadipate-semialdehyde synthase	0.222695448	-0.407995752	2.417255532	-4.196445	discordant
17	SLC3A2	solute carrier family 3 member 2	0.206409524	0.625707102	1.834364869	5.473318183	concordant
18	ANXA2	annexin A2	0.296144547	0.433963335	2.545552099	3.812915891	concordant
19	TAGLN	transgelin	0.407299416	1.054099237	2.997212081	7.624306186	concordant
20	TFRC	transferrin receptor	0.202785831	0.467947693	1.591573656	3.718877132	concordant
21	ASNS	asparagine synthetase (glutamine-hydrolyzing)	0.265089557	0.53684029	2.387847539	4.498804429	concordant
22	PUM3	pumilio RNA binding family member 3	0.260507225	0.234596006	1.275842377	1.202494673	concordant
23	NQO1	NAD(P)H quinone dehydrogenase 1	0.380063846	0.470443607	1.282796342	1.52304133	concordant
24	SLC25A11	solute carrier family 25 member 11	-0.217338463	-0.276772215	-1.29064313	-1.547731271	concordant
25	ACAT2	acetyl-CoA acetyltransferase 2	-0.690850051	-0.303143652	-4.077294804	-1.923928319	concordant
26	BTF3L4	basic transcription factor 3 like 4	-0.239718052	-0.538915181	-1.228063307	-2.22290109	concordant
27	GON7	GON7, KEOPS complex subunit homolog	-0.531790396	-0.529730297	-1.468746239	-1.717766443	concordant
