## Supplementary material for "NODAL/TGFβ signalling mediates the self-sustained stemness induced by *PIK3CA*^*H1047R*^ homozygosity in pluripotent stem cells": Dataset S8

	HOMvsWT	HETvsWT	HOMvsHET	ENSG	HGNC	wiki_description	FC_HOM_WT	FC_HET_WT	overlap
1	0.503368824178332	0.457584375354296	0.0457844488240352	ENSG00000001630	CYP51A1	cytochrome P450 family 51 subfamily A member 1	1.41751973831635	1.37324056086745	concordant
2	2.47079520396045	1.23739873520511	1.23339646875534	ENSG00000003436	TFPI	tissue factor pathway inhibitor	5.54349256692513	2.35773036024594	concordant
3	0.786318515167802	1.01764791503173	-0.231329399863926	ENSG00000007038	PRSS21	serine protease 21	1.72466781652804	2.02461545367779	concordant
4	2.30663088051595	0.935337245244485	1.37129363527147	ENSG00000009694	TENM1	teneurin transmembrane protein 1	4.94726397488915	1.91233761211185	concordant
5	1.29604850777926	0.564823591819428	0.731224915959835	ENSG00000020577	SAMD4A	sterile alpha motif domain containing 4A	2.45555392960663	1.47920662548861	concordant
6	0.839095402247421	0.478456106784393	0.360639295463028	ENSG00000064692	SNCAIP	synuclein alpha interacting protein	1.78892809753124	1.39325188642246	concordant
7	-2.87689506379611	-0.457264705226708	-2.4196303585694	ENSG00000066382	MPPED2	metallophosphoesterase domain containing 2	0.136134528469808	0.728365904343915	concordant
8	0.49751381841466	0.570689746854612	-0.073175928439952	ENSG00000069696	DRD4	dopamine receptor D4	1.4117785613367	1.48523348523025	concordant
9	0.544233617071481	0.495378407227866	0.0488552098436144	ENSG00000070182	SPTB	spectrin beta, erythrocytic	1.45824549487108	1.40969045704775	concordant
10	-0.735232869737509	-0.475880861439282	-0.259352008298227	ENSG00000075945	KIFAP3	kinesin associated protein 3	0.60072105274888	0.719027641675301	concordant
11	0.576624410686736	0.459509827655319	0.117114583031416	ENSG00000076356	PLXNA2	plexin A2	1.4913557185783	1.3750745412659	concordant
12	1.16254151253268	0.914081440863491	0.248460071669187	ENSG00000081818	PCDHB4	protocadherin beta 4	2.23851426599933	1.88436891838413	concordant
13	1.01271452830545	0.907235475490548	0.1054790528149	ENSG00000082556	OPRK1	opioid receptor kappa 1	2.01770397723065	1.87544827704973	concordant
14	0.95174869886567	0.396565821892681	0.55518287697299	ENSG00000087085	ACHE	acetylcholinesterase (Cartwright blood group)	1.93421571141492	1.31637070155917	concordant
15	1.29784045889606	0.402893867493813	0.894946591402251	ENSG00000092758	COL9A3	collagen type IX alpha 3 chain	2.45860583340256	1.32215733646878	concordant
16	5.68276933428757	2.53691791230845	3.14585142197911	ENSG00000095627	TDRD1	tudor domain containing 1	51.366979396925	5.80347861067193	concordant
17	1.21905768185511	0.457669681904167	0.761387999950944	ENSG00000099860	GADD45B	growth arrest and DNA damage inducible beta	2.32794614292178	1.37332176297501	concordant
18	0.842872984613023	0.696512773669353	0.14636021094367	ENSG00000100311	PDGFB	platelet derived growth factor subunit B	1.7936184015675	1.62058284482178	concordant
19	0.719523067490231	0.446556358339799	0.272966709150432	ENSG00000102109	PCSK1N	proprotein convertase subtilisin/kexin type 1 inhibitor	1.64663759180737	1.36278347470518	concordant
20	2.69956442668702	0.670734059821687	2.02883036686533	ENSG00000103089	FA2H	fatty acid 2-hydroxylase	6.49605760833374	1.591882729717	concordant
21	1.32679288112646	0.620017118016676	0.706775763109787	ENSG00000103257	SLC7A5	solute carrier family 7 member 5	2.50844426124166	1.53689341688896	concordant
22	-1.20929016059435	-0.746185781211843	-0.46310437938251	ENSG00000105122	RASAL3	RAS protein activator like 3	0.432481354165825	0.596177659205136	concordant
23	2.83093359690537	0.413490826003751	2.41744277090162	ENSG00000105974	CAV1	caveolin 1	7.11534444196917	1.33190466965898	concordant
24	1.43642480833899	1.10029094041857	0.33613386792042	ENSG00000106366	SERPINE1	serpin family E member 1	2.7064932844555	2.14397924604801	concordant
25	-2.1981679179367	-0.80990418915571	-1.38826372878099	ENSG00000111331	OAS3	2'-5'-oligoadenylate synthetase 3	0.217914194973088	0.57041973883108	concordant
26	0.827423252354004	0.995369214969032	-0.167945962615028	ENSG00000111799	COL12A1	collagen type XII alpha 1 chain	1.77451313382315	1.99359066072547	concordant
27	4.74990833495546	0.695073916318238	4.05483441863723	ENSG00000113209	PCDHB5	protocadherin beta 5	26.9069756354155	1.61896737858159	concordant
28	0.632496667914158	0.499496547427634	0.133000120486524	ENSG00000113739	STC2	stanniocalcin 2	1.55024546371223	1.41372013498906	concordant
29	1.21139924270125	0.603876359829194	0.607522882872057	ENSG00000114019	AMOTL2	angiomotin like 2	2.31562115631696	1.51979460315246	concordant
30	0.899482062111846	0.628615246276766	0.27086681583508	ENSG00000117525	F3	coagulation factor III, tissue factor	1.86539617221515	1.54608029428843	concordant
31	1.061538989767	0.544606766039543	0.516932223727454	ENSG00000118263	KLF7	Kruppel like factor 7	2.08715680160825	1.45862271470114	concordant
32	1.31195219583375	1.15379826815495	0.1581539276788	ENSG00000121691	CAT	catalase	2.48277271421327	2.22498909950327	concordant
33	0.486092475687187	0.419741124992266	0.0663513506949203	ENSG00000123243	ITIH5	inter-alpha-trypsin inhibitor heavy chain family member 5	1.40064609839085	1.33768750063514	concordant
34	1.16260667200312	0.487119144688565	0.675487527314556	ENSG00000124019	FAM124B	family with sequence similarity 124 member B	2.23861537101041	1.40164319873129	concordant
35	0.885878792547467	0.483583174084471	0.402295618462996	ENSG00000124092	CTCFL	CCCTC-binding factor like	1.84788988863464	1.39821205056046	concordant
36	-1.10236563602515	-0.666550115189421	-0.435815520835724	ENSG00000124343	XG	Xg glycoprotein (Xg blood group)	0.465752159661414	0.630011419830697	concordant
37	1.09553885252965	0.557598061796942	0.537940790732709	ENSG00000125462	C1orf61	chromosome 1 open reading frame 61	2.13692881875793	1.47181675346211	concordant
38	1.92798862212244	1.24065042937102	0.687338192751425	ENSG00000125872	LRRN4	leucine rich repeat neuronal 4	3.80524309499272	2.36305044816463	concordant
39	0.644233015290948	0.446586307217067	0.197646708073881	ENSG00000125968	ID1	inhibitor of DNA binding 1, HLH protein	1.56290817134166	1.3628117649935	concordant
40	0.638445114926786	0.385133833398298	0.253311281528489	ENSG00000126803	HSPA2	heat shock protein family A (Hsp70) member 2	1.55665055266768	1.30598093241386	concordant
41	-0.591718177157464	-0.575450823918044	-0.01626735323942	ENSG00000128285	MCHR1	melanin concentrating hormone receptor 1	0.663552179046114	0.671076515714876	concordant
42	0.951358655779735	0.712813790909764	0.238544864869971	ENSG00000128965	CHAC1	ChaC glutathione specific gamma-glutamylcyclotransferase 1	1.93369285282715	1.63899765569352	concordant
43	0.710518309294977	0.408478001813551	0.302040307481426	ENSG00000129194	SOX15	SRY-box 15	1.63639190925082	1.32728483120826	concordant
44	-2.53717528354421	-0.380581417425377	-2.15659386611883	ENSG00000132164	SLC6A11	solute carrier family 6 member 11	0.172279711331522	0.76812796665805	concordant
45	-0.756706579945146	-0.491156492569459	-0.265550087375687	ENSG00000132522	GPS2	G protein pathway suppressor 2	0.591845870192883	0.711454553260566	concordant
46	2.26875557697034	1.01180959388545	1.25694598308489	ENSG00000133710	SPINK5	serine peptidase inhibitor, Kazal type 5	4.81907273804558	2.01643876372457	concordant
47	1.66657151197023	0.748974268012313	0.917597243957915	ENSG00000135046	ANXA1	annexin A1	3.17459271292894	1.68059752896976	concordant
48	3.63342712595282	1.17165812340769	2.46176900254514	ENSG00000135549	PKIB	cAMP-dependent protein kinase inhibitor beta	12.4099648661944	2.25270456854417	concordant
49	1.30360265716317	0.386882260845904	0.916720396317267	ENSG00000136010	ALDH1L2	aldehyde dehydrogenase 1 family member L2	2.46844526820109	1.30756463309679	concordant
50	0.759808607192784	0.449295086514801	0.310513520677983	ENSG00000136153	LMO7	LIM domain 7	1.69326597542852	1.36537296050757	concordant
51	-0.40551715639869	-0.891786005873509	0.486268849474819	ENSG00000136160	EDNRB	endothelin receptor type B	0.754965615143555	0.538946508219184	concordant
52	0.784030605796593	0.734190340054031	0.0498402657425623	ENSG00000139269	INHBE	inhibin subunit beta E	1.72193490597123	1.66346364914005	concordant
53	0.947529829448296	0.431952482329086	0.51557734711921	ENSG00000139926	FRMD6	FERM domain containing 6	1.92856775154032	1.34905810003257	concordant
54	0.521409035377602	0.65497571293458	-0.133566677556979	ENSG00000140044	JDP2	Jun dimerization protein 2	1.4353564316444	1.57458944547207	concordant
55	1.53170691702661	1.06519507666732	0.466511840359287	ENSG00000145934	TENM2	teneurin transmembrane protein 2	2.89127716752016	2.09245279531604	concordant
56	0.538801674688711	0.395273502986866	0.143528171701846	ENSG00000147202	DIAPH2	diaphanous related formin 2	1.45276532618422	1.31519206782338	concordant
57	1.38028795858771	0.744189362318673	0.636098596269034	ENSG00000147381	MAGEA4	MAGE family member A4	2.60320325237054	1.67503281862475	concordant
58	-1.06753254648142	-0.741043491541912	-0.326489054939508	ENSG00000148655	LRMDA	leucine rich melanocyte differentiation associated	0.477134348481468	0.598306444773679	concordant
59	0.543240849202251	0.44750231410289	0.0957385350993611	ENSG00000151012	SLC7A11	solute carrier family 7 member 11	1.45724237138326	1.36367732653883	concordant
60	-1.55078010556421	-0.416786504444257	-1.13399360111995	ENSG00000152092	ASTN1	astrotactin 1	0.341325450061556	0.749091312421053	concordant
61	1.56555076170121	0.738968417995284	0.826582343705929	ENSG00000152214	RIT2	Ras like without CAAX 2	2.9599047728875	1.66898202626289	concordant
62	0.755659331971385	0.460176327620168	0.295483004351217	ENSG00000152818	UTRN	utrophin	1.68840303995608	1.37570994850068	concordant
63	1.41025010103037	0.455665970158965	0.954584130871407	ENSG00000154734	ADAMTS1	ADAM metallopeptidase with thrombospondin type 1 motif 1	2.65783234163158	1.37141572541923	concordant
64	1.17540899682492	0.45159630798697	0.723812688837947	ENSG00000157303	SUSD3	sushi domain containing 3	2.258569011874	1.36755258455647	concordant
65	-0.89850860262804	-0.628657077482274	-0.269851525145765	ENSG00000157653	C9orf43	chromosome 9 open reading frame 43	0.53644099483905	0.646778184116515	concordant
66	0.485320403940146	0.408444104906714	0.0768762990334322	ENSG00000162772	ATF3	activating transcription factor 3	1.39989673006236	1.3272536462936	concordant
67	0.53767658501793	0.424875347381749	0.112801237636181	ENSG00000163251	FZD5	frizzled class receptor 5	1.45163282482346	1.342456506022	concordant
68	1.39809665958738	1.17188675471276	0.226209904874623	ENSG00000164161	HHIP	hedgehog interacting protein	2.63553647670608	2.25306159451531	concordant
69	1.97925744767497	0.420920562471807	1.55833688520316	ENSG00000164265	SCGB3A2	secretoglobin family 3A member 2	3.94290089221624	1.33878153909545	concordant
70	-1.4788463229028	-1.33967475940511	-0.139171563497691	ENSG00000164418	GRIK2	glutamate ionotropic receptor kainate type subunit 2	0.358775598696817	0.395109719269712	concordant
71	1.22078028861298	1.09290974359949	0.127870545013498	ENSG00000164619	BMPER	BMP binding endothelial regulator	2.33072741733416	2.13303811255682	concordant
72	-1.07776976175984	-0.732778103989024	-0.344991657770816	ENSG00000164627	KIF6	kinesin family member 6	0.473760636246965	0.601744058086813	concordant
73	6.01881373188919	3.35006323015241	2.66875050173678	ENSG00000165118	C9orf64	chromosome 9 open reading frame 64	64.8400694895191	10.1969319178725	concordant
74	1.28788118069215	0.57393619124995	0.713944989442199	ENSG00000166126	AMN	amnion associated transmembrane protein	2.44169192109711	1.48857941554713	concordant
75	-2.22936386302683	-1.34220784372419	-0.887156019302648	ENSG00000167995	BEST1	bestrophin 1	0.213252733138501	0.39441659419696	concordant
76	4.55518836326192	1.13142300785806	3.42376535540386	ENSG00000168447	SCNN1B	sodium channel epithelial 1 beta subunit	23.5097674487523	2.1907471891899	concordant
77	2.0504789302643	0.432753563076361	1.61772536718794	ENSG00000169174	PCSK9	proprotein convertase subtilisin/kexin type 9	4.1424346276889	1.34980739529975	concordant
78	0.478815749880968	0.425222416290371	0.0535933335905971	ENSG00000170542	SERPINB9	serpin family B member 9	1.39359924734693	1.34277949941245	concordant
79	-1.71874203176341	-0.477877854025701	-1.24086417773771	ENSG00000171174	RBKS	ribokinase	0.303813518001374	0.718033045104932	concordant
80	2.05916199458623	1.09229044464672	0.966871549939509	ENSG00000171757	LRRC34	leucine rich repeat containing 34	4.16744163549148	2.13212266976037	concordant
81	-7.41496319232247	-1.02748147297178	-6.38748171935068	ENSG00000173714	WFIKKN2	WAP, follistatin/kazal, immunoglobulin, kunitz and netrin domain containing 2	0.0058596767987329	0.490565787283637	concordant
82	3.57718689993164	1.21289319458808	2.36429370534356	ENSG00000174370	C11orf45	chromosome 11 open reading frame 45	11.9354983471724	2.31802029007945	concordant
83	-0.910660760472994	-0.492595006445749	-0.418065754027245	ENSG00000174428	GTF2IRD2B	GTF2I repeat domain containing 2B	0.531941403997539	0.710745514169014	concordant
84	0.972027579098457	0.418606817146523	0.553420761951934	ENSG00000176654	NANOGP1		1.96159550621268	1.33663616751324	concordant
85	0.983723163323551	0.508159183984208	0.475563979339343	ENSG00000177606	JUN	Jun proto-oncogene, AP-1 transcription factor subunit	1.97756232476112	1.42223432832167	concordant
86	2.94809477166962	0.775416048521134	2.17267872314849	ENSG00000177738		uncharacterized LOC648987	7.71729241448353	1.71168360040732	concordant
87	0.545495188567415	0.449282740907535	0.0962124476598802	ENSG00000178093	TSSK6	testis specific serine kinase 6	1.4595212222366	1.3653612766203	concordant
88	1.39939101114154	0.512659106177993	0.886731904963549	ENSG00000178187	ZNF454	zinc finger protein 454	2.63790207814572	1.42667735687707	concordant
89	-1.56460810048189	-0.433644130497358	-1.13096396998454	ENSG00000178233	TMEM151B	transmembrane protein 151B	0.338069530360072	0.740389258252681	concordant
90	1.20062429515514	0.598687526752172	0.601936768402972	ENSG00000180801	ARSJ	arylsulfatase family member J	2.29839107398699	1.51433828989909	concordant
91	3.78633367582504	3.07838099265832	0.707952683166721	ENSG00000180938	ZNF572	zinc finger protein 572	13.7974875232821	8.44666007426175	concordant
92	2.10353116816505	0.74801579656204	1.35551537160301	ENSG00000181649	PHLDA2	pleckstrin homology like domain family A member 2	4.29759987574259	1.6794813750043	concordant
93	2.99202158698162	0.702182458832893	2.28983912814873	ENSG00000182379	NXPH4	neurexophilin 4	7.95588039197894	1.6269641467521	concordant
94	-2.55032282955188	-0.736364098878312	-1.81395873067357	ENSG00000182912	TSPEAR-AS2		0.170716826789783	0.60025020701288	concordant
95	1.54936655164276	0.773109637385203	0.776256914257558	ENSG00000183770	FOXL2	forkhead box L2	2.92688599327357	1.70894934818468	concordant
96	-1.16425891377391	-1.30943467177107	0.145175757997152	ENSG00000184986	TMEM121	transmembrane protein 121	0.446193402294422	0.403478954152932	concordant
97	-0.563213800902863	-0.608221563817101	0.045007762914238	ENSG00000185347	TEDC1	tubulin epsilon and delta complex 1	0.676792834446259	0.656004872735233	concordant
98	1.50292928735726	0.779008933855157	0.723920353502101	ENSG00000185633	NDUFA4L2	NDUFA4, mitochondrial complex associated like 2	2.83417587455341	1.715951686815	concordant
99	0.643384765097788	0.553037412257867	0.0903473528399212	ENSG00000185818	NAT8L	N-acetyltransferase 8 like	1.56198951046368	1.4671713906575	concordant
100	1.70923116478823	1.0058886740961	0.703342490692129	ENSG00000186439	TRDN	triadin	3.26986520647526	2.00818011880534	concordant
101	0.738800588770531	0.472354399583395	0.266446189187136	ENSG00000186493	C5orf38	chromosome 5 open reading frame 38	1.66878788428555	1.38737173662912	concordant
102	2.14026051724908	0.449708324240311	1.69055219300877	ENSG00000186603	HPDL	4-hydroxyphenylpyruvate dioxygenase like	4.40841644935689	1.36576410653287	concordant
103	1.60101201246262	0.60909969007904	0.991912322383583	ENSG00000186766	FOXI2	forkhead box I2	3.03356034929457	1.52530704817511	concordant
104	-1.52112255676117	-0.879851256209823	-0.641271300551351	ENSG00000188282	RUFY4	RUN and FYVE domain containing 4	0.348414710629086	0.543423456060712	concordant
105	-2.02711619760667	-0.409051649140747	-1.61806454846593	ENSG00000188770	OPTC	opticin	0.245345004579549	0.75311827085654	concordant
106	1.12127494694665	0.57256590888311	0.548709038063535	ENSG00000196159	FAT4	FAT atypical cadherin 4	2.1753913254596	1.48716622310011	concordant
107	-0.96422438649407	-0.466562359238334	-0.497662027255735	ENSG00000196169	KIF19	kinesin family member 19	0.512553893768581	0.723686939683866	concordant
108	0.442217397796007	0.399064408263003	0.0431529895330045	ENSG00000196408	NOXO1	NADPH oxidase organizer 1	1.35869100846391	1.31865248363499	concordant
109	0.547026717453619	0.54986984980317	-0.00284313234955169	ENSG00000197261	C6orf141	chromosome 6 open reading frame 141	1.46107143606356	1.46395362198595	concordant
110	1.25146288368731	0.955673475427628	0.295789408259679	ENSG00000198825	INPP5F	inositol polyphosphate-5-phosphatase F	2.38082715019481	1.93948480820949	concordant
111	-1.47627193743541	-0.842438778674931	-0.633833158760476	ENSG00000204334	ERICH2	glutamate rich 2	0.359416379474597	0.557700017485979	concordant
112	0.655803857673671	0.72406038680856	-0.0682565291348885	ENSG00000204427	ABHD16A	abhydrolase domain containing 16A	1.57549356052187	1.65182446875221	concordant
113	1.1432244268975	1.16564623772912	-0.0224218108316265	ENSG00000205592	MUC19	mucin 19, oligomeric	2.20874126131766	2.24333680651791	concordant
114	1.58556012260696	0.91824483484257	0.667315287764386	ENSG00000206262	FOXL2NB	FOXL2 neighbor	3.00124297720317	1.88981476878513	concordant
115	0.699271761065012	0.614947921957209	0.0843238391078028	ENSG00000213693	SEC14L1P1		1.62368498736594	1.53150271229678	concordant
116	-0.432946512769712	-0.397964728854576	-0.0349817839151358	ENSG00000214776			0.74074736135607	0.758928180608482	concordant
117	0.902234395423298	0.578216287650378	0.32401810777292	ENSG00000215808	LINC01139		1.86895831974332	1.49300219617721	concordant
118	-1.32418878762399	-0.612789048585241	-0.711399739038746	ENSG00000218358	RAET1K		0.399373693718271	0.653931285358041	concordant
119	-1.14328078684544	-0.892453172276661	-0.250827614568782	ENSG00000218537	MIF-AS1		0.452728869848475	0.53869733298387	concordant
120	-2.19390056502026	-0.837140278543068	-1.35676028647719	ENSG00000221792	MIR1282		0.218559718391533	0.55975201493457	concordant
121	1.15202568208448	1.15267597029535	-0.000650288210873595	ENSG00000225489			2.22225701638735	2.22325891438733	concordant
122	4.49971159036495	2.05612946971951	2.44358212064544	ENSG00000225953	SATB2-AS1		22.6228939957874	4.15869093141318	concordant
123	-1.51587701725281	-0.758023755183319	-0.757853262069489	ENSG00000228709	LINC02575		0.349683828262582	0.591305763696797	concordant
124	0.396085881062525	0.765540871046954	-0.36945498998443	ENSG00000229344	MTCO2P12		1.31593285783335	1.70000721703795	concordant
125	-0.716745613687284	-0.399696721963301	-0.317048891723983	ENSG00000229589	ACVR2B-AS1		0.608468459371174	0.758017614177997	concordant
126	1.36245782372862	0.548700570522684	0.813757253205932	ENSG00000229921	KIF25-AS1	KIF25 antisense RNA 1	2.57122849714862	1.46276759368721	concordant
127	2.28857932354969	0.513547456956654	1.77503186659303	ENSG00000230316	FEZF1-AS1		4.88574756043914	1.42755611516465	concordant
128	2.6280442510277	1.46333978849439	1.16470446253331	ENSG00000234273			6.18187400765247	2.75745967585724	concordant
129	1.35147105826764	1.35612042199479	-0.00464936372714497	ENSG00000234787	LINC00458		2.55172181695753	2.55995849893219	concordant
130	-1.93805837376326	-0.561736882284749	-1.37632149147851	ENSG00000235890	TSPEAR-AS1		0.260967422479886	0.67748603690688	concordant
131	3.24660775490904	0.550870995173748	2.69573675973529	ENSG00000236673			9.49131349813609	1.46496987212758	concordant
132	1.22907779033945	0.596388903481851	0.632688886857599	ENSG00000237512	UNC5B-AS1		2.34417096200175	1.51192743966414	concordant
133	3.07942471428447	0.94391848581573	2.13550622846874	ENSG00000238266	LINC00707		8.45277304427495	1.92374621204501	concordant
134	5.84028644728104	2.28641769341103	3.55386875387001	ENSG00000240666	MME-AS1		57.2929789383018	4.87843259034969	concordant
135	0.811126287034233	0.499353423751701	0.311772863282531	ENSG00000240694	PNMA2	PNMA family member 2	1.75458067884366	1.41357989274758	concordant
136	0.493926285255375	0.452195349054353	0.0417309362010223	ENSG00000243449	C4orf48	chromosome 4 open reading frame 48	1.40827226916641	1.36812054260724	concordant
137	1.24996840725189	0.77791976141525	0.472048645836643	ENSG00000243587	NA	NA	2.3783621470518	1.71465670629919	concordant
138	-1.48293969361316	-1.29176778812067	-0.191171905492487	ENSG00000244380			0.357759084452928	0.408450233192445	concordant
139	7.03929925653007	1.40331543081021	5.63598382571986	ENSG00000248663	LINC00992		131.534665491413	2.64508746893034	concordant
140	3.76228919943992	0.821560250943413	2.94072894849651	ENSG00000250131			13.5694392611373	1.76731628289551	concordant
141	1.28295479177742	0.767714584205036	0.515240207572386	ENSG00000250337	PURPL		2.43336846415597	1.70257055387047	concordant
142	2.3145762433824	2.3752738267594	-0.0606975833770038	ENSG00000250508			4.97458523502829	5.18834288428891	concordant
143	-1.37558189062884	-0.378593184911062	-0.996988705717776	ENSG00000250722	SELENOP	selenoprotein P	0.385397230480526	0.769187282588622	concordant
144	1.4766930779746	0.584177835002416	0.892515242972188	ENSG00000251363	LINC02315		2.7831006379013	1.49918438857514	concordant
145	3.78809107331233	0.618078062444176	3.17001301086816	ENSG00000253507			13.814304968192	1.53482914146052	concordant
146	0.61720166387736	0.384318136004138	0.232883527873222	ENSG00000253846	PCDHGA10	protocadherin gamma subfamily A, 10	1.53389705703402	1.3052427416565	concordant
147	2.94819637342016	1.23279237866049	1.71540399475967	ENSG00000253873	PCDHGA11	protocadherin gamma subfamily A, 11	7.71783592368467	2.3502144081018	concordant
148	0.92367715635805	0.521913964732263	0.401763191625788	ENSG00000253958	CLDN23	claudin 23	1.89694408812305	1.43585888047757	concordant
149	4.39499011221686	1.17005349478369	3.22493661743317	ENSG00000254339			21.0389399684355	2.25020040471829	concordant
150	0.837834911508752	0.665118070915459	0.172716840593293	ENSG00000255150	EID3	EP300 interacting inhibitor of differentiation 3	1.7873657836321	1.58569804226607	concordant
151	1.91017621231435	1.42227125493778	0.487904957376568	ENSG00000255624			3.75855004214089	2.68007106336337	concordant
152	1.27523701378577	0.520747642947821	0.754489370837948	ENSG00000257002			2.42038577991406	1.43469855435441	concordant
153	4.38614056922181	2.40248027641516	1.98366029280665	ENSG00000258376			20.9102813596421	5.28711342161366	concordant
154	-1.62368179137785	-1.01411768993161	-0.609564101446246	ENSG00000259363		ubiquitin conjugating enzyme E2 Q2 pseudogene	0.324506258697668	0.495131043289028	concordant
155	-0.54174674056122	-0.529160497024762	-0.0125862435364582	ENSG00000260418			0.686938695516475	0.692957848320552	concordant
156	1.58954189043751	0.475827937857659	1.11371395257986	ENSG00000260834			3.00953770244863	1.39071609891323	concordant
157	-1.01927199955691	-0.406787276032575	-0.612484723524333	ENSG00000260903	XKR7	XK related 7	0.493365247198802	0.754301251122929	concordant
158	0.745495872764414	0.741699569737029	0.00379630302738565	ENSG00000262601	NA	NA	1.67655042216898	1.6721445521919	concordant
159	-1.42695229289986	-1.06042547067787	-0.366526822221999	ENSG00000264577			0.371915738930542	0.479490630404689	concordant
160	-1.25918846214606	-0.847948583722337	-0.411239878423725	ENSG00000265401			0.417778900600622	0.555574164108967	concordant
161	2.45740901390487	1.18734585330764	1.27006316059723	ENSG00000265933	LINC00668		5.49229460737669	2.27733393170633	concordant
162	0.830296231499737	0.778367477843292	0.051928753656445	ENSG00000267169			1.7780504155525	1.71518890408513	concordant
163	-1.90529716346976	-0.677253139033108	-1.22804402443665	ENSG00000269019	HOMER3-AS1		0.266961358176095	0.625354804045358	concordant
164	-1.49411442482891	-0.81817935112497	-0.675935073703944	ENSG00000269968			0.354998682420873	0.567157230954766	concordant
165	-0.487130421534131	-0.489474637551544	0.0023442160174123	ENSG00000270558			0.713442753777847	0.712284431445692	concordant
166	1.71655084975005	1.02760525211546	0.688945597634594	ENSG00000271860			3.28649741375732	2.03863748098458	concordant
167	-0.944042768681851	-0.996124088073308	0.0520813193914575	ENSG00000271941	NA	NA	0.519774308654414	0.501345094753601	concordant
168	-1.68713059041846	-1.16377947848911	-0.523351111929355	ENSG00000272540			0.310543959237616	0.446341705576674	concordant
169	-0.713806437351557	-0.760748425746455	0.0469419883948985	ENSG00000275936			0.609709344670728	0.590190078851916	concordant
170	2.25959012513002	1.85152246291496	0.408067662215059	ENSG00000276476			4.78855417967209	3.60880818404902	concordant
171	1.64315782199096	0.708358499638085	0.934799322352871	ENSG00000279233			3.12348764213584	1.63394395543437	concordant
172	1.35852368653908	1.01493828978093	0.34358539675815	ENSG00000279491			2.56422647271181	2.02081645218767	concordant
173	0.619859516152837	0.399771863146536	0.220087653006301	ENSG00000279560	NA	NA	1.53672553384329	1.31929927029488	concordant
174	-0.925297853245425	-0.86550672327339	-0.0597911299720342	ENSG00000279605			0.526571792775971	0.548853597095754	concordant
175	3.51389655831067	1.07878904508328	2.43510751322739	ENSG00000279646	NA	NA	11.4232127601601	2.11226236719155	concordant
176	0.736878375046617	0.618068445554539	0.118809929492079	ENSG00000279861			1.66656591023429	1.53481891044644	concordant
177	0.528617600936228	0.453087373689042	0.0755302272471861	ENSG00000280780	JAKMIP2-AS1		1.44254627655078	1.3689667190748	concordant
178	1.2837722533761	1.23185198106256	0.0519202723135408	ENSG00000281189	GHET1	gastric carcinoma proliferation enhancing transcript 1	2.4347476530228	2.34868295775572	concordant
179	2.28958418087593	0.74808196713233	1.5415022137436	ENSG00000281566			4.88915173751653	1.67955840776997	concordant
180	0.752948668110622	0.692268004954964	0.0606806631556572	ENSG00000282199			1.68523369639035	1.61582169349335	concordant
